# The role of maternal pioneer factors in predefining first zygotic responses to inductive signals

**DOI:** 10.1101/306803

**Authors:** George E. Gentsch, Thomas Spruce, Nick D. L. Owens, James C. Smith

**Author notes:** Correspondence should be addressed to G.E.G or J.C.S.

## Abstract

Embryonic development yields many different cell types in response to just a few families of inductive signals. The property of a signal-receiving cell that determines how it responds to such signals, including the activation of cell type-specific genes, is known as its competence. Here, we show how maternal factors modify chromatin to specify initial competence in the frog *Xenopus tropicalis*. We identified the earliest engaged regulatory DNA sequences, and inferred from them critical activators of the zygotic genome. Of these, we showed that the pioneering activity of the maternal pluripotency factors Pou5f3 and Sox3 predefines competence for germ layer formation by extensively remodeling compacted chromatin before the onset of signaling. The remodeling includes the opening and marking of thousands of regulatory elements, extensive chromatin looping, and the co-recruitment of signal-mediating transcription factors. Our work identifies significant developmental principles that inform our understanding of how pluripotent stem cells interpret inductive signals.
