## Supplementary Table 1 for "The role of maternal pioneer factors in predefining first zygotic responses to inductive signals"

### Sheet: Sheet1
Summary of deep sequencing and read alignments
* All rows represent manually collected biological sample: a, b and c mark biological replicates.
† Library was sequenced twice. Reads were pooled from both sequencing runs.
§ Several libraries were generated from the same DNA sample and sequenced independently. Reads were pooled from these sequencing runs.
SE or PE: single-end or paired-end sequencing plus read length
^ Both ends (paired-end) were sequenced, but only one end was used for post-sequencing analysis.
¶ Reported numbers are reads that are non-redundantly aligned to the genome assembly 7.1 with a mapping quality (MAPQ) of 10 (DNA) and 255 (RNA)
• FLASH reads containing MAPQ10 aligned fragments
Sample*	Library	Stage	NF	Condition	SE or PE	Total reads	Aligned reads¶
1†	RNAPII ChIP	32-cell	6	none	SE50	45073468	25451597
2†	RNAPII ChIP	128-cell	7	none	SE50/100	65757131	41352403
3†	RNAPII ChIP	1,000-cell	8	none	SE50	60445294	37661064
4	RNAPII ChIP	mid-blastula	8.5	none	SE50	29196397	18402411
5	RNAPII ChIP	mid-gastrula	11	none	SE50	29268648	20085357
6†	RNAPII ChIP	late gastrula	12+	none	SE50	95959570	67591256
7	RNAPII ChIP	early neurula	13+	none	SE50	47039656	32889013
8†	β-catenin ChIP	32-cell	6	none	SE50	47443730	26717769
9†	β-catenin ChIP	1,000-cell	8	none	SE50	59794241	39130930
10	β-catenin ChIP	late blastula	9+	none	SE50	19724561	12995186
11	Smad1/5/8 ChIP	mid-blastula	8+	none	SE50	31308356	19707537
12a†	Smad1/5/8 ChIP	early gastrula	10+	none	SE50/100	36528227	22665815
12b	Smad1/5/8 ChIP	early gastrula	10+	none	SE50	36432665	24509675
13	Smad2/3 ChIP	mid-blastula	8+	none	SE50	22800034	13847603
14†	Smad2/3 ChIP	early gastrula	10+	none	SE50/100	47756162	31405936
15^	Sox3 ChIP	1,000-cell	8	none	PE50	34260970	22621846
16	Sox3 ChIP	early gastrula	10+	none	SE100	24125711	15849502
17^	Sox3 ChIP	late gastrula	12+	none	PE50	25555524	17746084
18	Sox3 ChIP	early tailbud (head only)	20	none	SE50	45256975	33650471
19	Sox3 ChIP	early tailbud (trunk only)	20	none	SE50	30929910	22050473
20	Sox3 ChIP	early tailbud (tailbud only)	20	none	SE50	24834650	17375628
21	VegT ChIP	1,000-cell	8	none	SE100	29811934	17483506
22	VegT ChIP	early gastrula	10+	none	SE100	22464449	14311519
23	Tbx6 ChIP	early tailbud	20	none	SE40	34701662	19601815
24a	MyoD-HA ChIP	early gastrula	10+	MyoD-HA overexpression	SE50	36771343	25895408
24b	MyoD-HA ChIP	early gastrula	10+	MyoD-HA overexpression	SE50	30127451	21337050
25a	Sox3 ChIP	early gastrula	10+	MyoD-HA overexpression	SE50	28720395	18942655
25b	Sox3 ChIP	early gastrula	10+	MyoD-HA overexpression	SE50	31508844	20803391
26a	RNAPII ChIP	early gastrula	10+	MyoD-HA overexpression	SE50	27600903	18276658
26b	RNAPII ChIP	early gastrula	10+	MyoD-HA overexpression	SE50	31561715	20880875
27a	Smad2/3 ChIP	mid-blastula	8+	control to mPouV/Sox3 LOF (none)	SE50	23600273	14119535
27b	Smad2/3 ChIP	mid-blastula	8+	control to mPouV/Sox3 LOF (none)	SE50	20013290	12300190
28a	Smad2/3 ChIP	mid-blastula	8+	mPouV/Sox3 LOF	SE50	27234248	16315589
28b	Smad2/3 ChIP	mid-blastula	8+	mPouV/Sox3 LOF	SE50	21668208	13036832
29a	β-catenin ChIP	mid-blastula	9+	control to mPouV/Sox3 LOF (none)	SE76	70469269	42622770
29b	β-catenin ChIP	mid-blastula	9+	control to mPouV/Sox3 LOF (none)	SE76	64117799	39148688
30a	β-catenin ChIP	mid-blastula	9+	mPouV/Sox3 LOF	SE76	52558628	32707835
30b	β-catenin ChIP	mid-blastula	9+	mPouV/Sox3 LOF	SE76	67868513	41957678
31a	RNAPII ChIP	mid-blastula	8+	control to mPouV/Sox3 LOF (none)	SE50	27204974	16500738
31b	RNAPII ChIP	mid-blastula	8+	control to mPouV/Sox3 LOF (none)	SE50	24018167	14493765
32a	RNAPII ChIP	mid-blastula	8+	mPouV/Sox3 LOF	SE50	30791437	17184868
32b	RNAPII ChIP	mid-blastula	8+	mPouV/Sox3 LOF	SE50	25950978	14865785
33a	H3K4me1 ChIP	mid-blastula	8+	control to mPouV/Sox3 LOF (none)	SE50	75462875	48638458
33b	H3K4me1 ChIP	mid-blastula	8+	control to mPouV/Sox3 LOF (none)	SE50	51957517	34071185
34a	H3K4me1 ChIP	mid-blastula	8+	mPouV/Sox3 LOF	SE50	61847284	37769790
34b	H3K4me1 ChIP	mid-blastula	8+	mPouV/Sox3 LOF	SE50	55344548	34421630
35	ChIP input	32-cell	6	none	SE50	49469800	31838561
36	ChIP input	128-cell	7	none	SE100	17216086	11657034
37a	ChIP input	1000-cell	8	none	PE50	38778234	26225993
37b†	ChIP input	1000-cell	8	none	SE50	46727354	31719643
38a	ChIP input	mid-blastula	8+	none	SE50	31904814	21219034
38b	ChIP input	mid-blastula	8+	none	SE50	27687537	18555455
39	ChIP input	late blastula	9+	none	SE50	37096772	24813976
40a	ChIP input	early gastrula	10+	none	SE50	19290397	12768073
40b	ChIP input	early gastrula	10+	none	SE100	16548954	11092048
41	ChIP input	early gastrula	10+	MyoD-HA overexpression	SE50	24536397	16430698
42	ChIP input	mid-gastrula	11	none	SE50	36094392	24314886
43a	ChIP input	late gastrula	12+	none	SE50	28270210	19376007
43b^	ChIP input	late gastrula	12+	none	PE50	42488315	28988802
44	ChIP input	early neurula	13+	none	SE50	22488944	15520880
45	ChIP input	early tailbud	20	none	SE40	35348595	21952416
46	ChIP input	early tailbud (head only)	20	none	SE50	41874986	28256187
47	ChIP input	early tailbud (trunk only)	20	none	SE50	29203500	20542582
48	ChIP input	early tailbud (tailbud only)	20	none	SE50	26976634	18812243
49a	DNase	mid-blastula	8+	control to mPouV/Sox3 LOF (none)	SE51	67999512	41892294
49b§	DNase	mid-blastula	8+	control to mPouV/Sox3 LOF (none)	PE31-101	647909038	375192228
50a	DNase	mid-blastula	8+	mPouV/Sox3 LOF	SE51	69588051	39161605
50b§	DNase	mid-blastula	8+	mPouV/Sox3 LOF	PE31-101	117883857	63523991
51a§	DNase naked DNA	mid-blastula	8+	none	SE50/100	212621979	134127931
51b§	DNase naked DNA	mid-blastula	8+	none	PE50	42421847	25855871
52a†	NG capture-C	mid-blastula	8+	control to mPouV/Sox3 LOF (none)	PE150	10284293	• 9,665,422
52b†	NG capture-C	mid-blastula	8+	control to mPouV/Sox3 LOF (none)	PE150	19281913	• 18,031,249
52c†	NG capture-C	mid-blastula	8+	control to mPouV/Sox3 LOF (none)	PE150	16872973	• 16,131,832
53a†	NG capture-C	mid-blastula	8+	mPouV/Sox3 LOF	PE150	8359137	• 7,715,375
53b†	NG capture-C	mid-blastula	8+	mPouV/Sox3 LOF	PE150	9723946	• 8,813,797
53c†	NG capture-C	mid-blastula	8+	mPouV/Sox3 LOF	PE150	9985310	• 8,898,863
54a	poly(A)+ RNA	mid-blastula	8+	inhibition of transcription (α-amanitin)	PE76	50633769	46776471
54b	poly(A)+ RNA	mid-blastula	8+	inhibition of transcription (α-amanitin)	PE76	57326804	52970895
54c	poly(A)+ RNA	mid-blastula	8+	inhibition of transcription (α-amanitin)	PE76	51792855	47797180
55a	poly(A)+ RNA	late blastula	9+	inhibition of transcription (α-amanitin)	PE76	39701771	36819986
55b	poly(A)+ RNA	late blastula	9+	inhibition of transcription (α-amanitin)	PE76	13661195	12277872
55c	poly(A)+ RNA	late blastula	9+	inhibition of transcription (α-amanitin)	PE76	66627401	61613271
56a	poly(A)+ RNA	early gastrula	10+	inhibition of transcription (α-amanitin)	PE76	47453244	43377950
56b	poly(A)+ RNA	early gastrula	10+	inhibition of transcription (α-amanitin)	PE76	50746996	46090477
56c	poly(A)+ RNA	early gastrula	10+	inhibition of transcription (α-amanitin)	PE76	47142093	43060647
57a	poly(A)+ RNA	mid-blastula	8+	none	PE76	57352004	52999109
57b	poly(A)+ RNA	mid-blastula	8+	none	PE76	50104858	46141156
57c	poly(A)+ RNA	mid-blastula	8+	none	PE76	42667396	39328802
58a	poly(A)+ RNA	late blastula	9+	none	PE76	60945333	55684662
58b	poly(A)+ RNA	late blastula	9+	none	PE76	49651379	45247981
58c	poly(A)+ RNA	late blastula	9+	none	PE76	50927350	46626430
59a	poly(A)+ RNA	early gastrula	10+	none	PE76	57240837	51481435
59b	poly(A)+ RNA	early gastrula	10+	none	PE76	45810646	41196210
59c	poly(A)+ RNA	early gastrula	10+	none	PE76	48941268	44284300
60a	poly(A)+ RNA	mid-blastula	8+	canonical Wnt LOF (β-catenin LOF)	PE50	16130291	14565614
60b	poly(A)+ RNA	mid-blastula	8+	canonical Wnt LOF (β-catenin LOF)	PE50	16225092	14612263
60c	poly(A)+ RNA	mid-blastula	8+	canonical Wnt LOF (β-catenin LOF)	PE50	18148607	16443301
61a	poly(A)+ RNA	late blastula	9+	canonical Wnt LOF (β-catenin LOF)	PE50	19420797	17348833
61b	poly(A)+ RNA	late blastula	9+	canonical Wnt LOF (β-catenin LOF)	PE50	17951037	16015669
61c	poly(A)+ RNA	late blastula	9+	canonical Wnt LOF (β-catenin LOF)	PE50	17097658	15309531
62a	poly(A)+ RNA	early gastrula	10+	canonical Wnt LOF (β-catenin LOF)	PE50	16293337	14426079
62b	poly(A)+ RNA	early gastrula	10+	canonical Wnt LOF (β-catenin LOF)	PE50	21687944	19120261
62c	poly(A)+ RNA	early gastrula	10+	canonical Wnt LOF (β-catenin LOF)	PE50	21987094	19472143
63a	poly(A)+ RNA	mid-blastula	8+	control MO	PE50	16028840	14471729
63b	poly(A)+ RNA	mid-blastula	8+	control MO	PE50	15027596	13563732
63c	poly(A)+ RNA	mid-blastula	8+	control MO	PE50	19425291	17610685
64a	poly(A)+ RNA	late blastula	9+	control MO	PE50	15963198	14318601
64b	poly(A)+ RNA	late blastula	9+	control MO	PE50	16754660	15051866
64c	poly(A)+ RNA	late blastula	9+	control MO	PE50	16038221	14400498
65a	poly(A)+ RNA	early gastrula	10+	control MO	PE50	18925593	16822819
65b	poly(A)+ RNA	early gastrula	10+	control MO	PE50	14542863	12935355
65c	poly(A)+ RNA	early gastrula	10+	control MO	PE50	19797562	17602555
66a	poly(A)+ RNA	mid-blastula	8+	none	PE50	27006589	24488004
66b	poly(A)+ RNA	mid-blastula	8+	none	PE50	25452282	22956980
66c	poly(A)+ RNA	mid-blastula	8+	none	PE50	24456332	22085425
67a	poly(A)+ RNA	late blastula	9+	none	PE50	25788881	23210368
67b	poly(A)+ RNA	late blastula	9+	none	PE50	32762363	29393199
67c	poly(A)+ RNA	late blastula	9+	none	PE50	25084684	22554444
68a	poly(A)+ RNA	early gastrula	10+	none	PE50	27321177	24422107
68b	poly(A)+ RNA	early gastrula	10+	none	PE50	24181929	21379371
68c	poly(A)+ RNA	early gastrula	10+	none	PE50	26308603	23508838
69a	poly(A)+ RNA	mid-blastula	8+	Nodal LOF (SB431542)	PE50	20836306	18874027
69b	poly(A)+ RNA	mid-blastula	8+	Nodal LOF (SB431542)	PE50	26200069	23683562
69c	poly(A)+ RNA	mid-blastula	8+	Nodal LOF (SB431542)	PE50	27501612	24844817
70a	poly(A)+ RNA	late blastula	9+	Nodal LOF (SB431542)	PE50	29954816	26919418
70b	poly(A)+ RNA	late blastula	9+	Nodal LOF (SB431542)	PE50	27783743	24957314
70c	poly(A)+ RNA	late blastula	9+	Nodal LOF (SB431542)	PE50	31385588	28302670
71a	poly(A)+ RNA	early gastrula	10+	Nodal LOF (SB431542)	PE50	24264934	21634410
71b	poly(A)+ RNA	early gastrula	10+	Nodal LOF (SB431542)	PE50	24509912	21873750
71c	poly(A)+ RNA	early gastrula	10+	Nodal LOF (SB431542)	PE50	31401414	28127308
72a	poly(A)+ RNA	mid-blastula	8+	Bmp LOF (LDN193189)	PE50	29567666	26769465
72b	poly(A)+ RNA	mid-blastula	8+	Bmp LOF (LDN193189)	PE50	20770198	18681193
72c	poly(A)+ RNA	mid-blastula	8+	Bmp LOF (LDN193189)	PE50	23605208	21381917
73a	poly(A)+ RNA	late blastula	9+	Bmp LOF (LDN193189)	PE50	29290811	26104587
73b	poly(A)+ RNA	late blastula	9+	Bmp LOF (LDN193189)	PE50	27763079	24608867
73c	poly(A)+ RNA	late blastula	9+	Bmp LOF (LDN193189)	PE50	25269759	22610829
74a	poly(A)+ RNA	early gastrula	10+	Bmp LOF (LDN193189)	PE50	27171251	24211930
74b	poly(A)+ RNA	early gastrula	10+	Bmp LOF (LDN193189)	PE50	30510885	26978516
74c	poly(A)+ RNA	early gastrula	10+	Bmp LOF (LDN193189)	PE50	24741612	22011605
75a	poly(A)+ RNA	mid-blastula	8+	DMSO	PE50	18814158	16888100
75b	poly(A)+ RNA	mid-blastula	8+	DMSO	PE50	20853593	18804250
75c	poly(A)+ RNA	mid-blastula	8+	DMSO	PE50	28329889	25570128
76a	poly(A)+ RNA	late blastula	9+	DMSO	PE50	23885541	21395760
76b	poly(A)+ RNA	late blastula	9+	DMSO	PE50	37030375	33044750
76c	poly(A)+ RNA	late blastula	9+	DMSO	PE50	26102521	23446453
77a	poly(A)+ RNA	early gastrula	10+	DMSO	PE50	21244700	18858560
77b	poly(A)+ RNA	early gastrula	10+	DMSO	PE50	28326839	25043330
77c	poly(A)+ RNA	early gastrula	10+	DMSO	PE50	24235928	21531174
78a	poly(A)+ RNA	mid-blastula	8+	mPouV LOF	PE76	52412902	47594845
78b	poly(A)+ RNA	mid-blastula	8+	mPouV LOF	PE76	48271149	43796429
78c	poly(A)+ RNA	mid-blastula	8+	mPouV LOF	PE76	42315239	38291668
79a	poly(A)+ RNA	late blastula	9+	mPouV LOF	PE76	55906345	50394088
79b	poly(A)+ RNA	late blastula	9+	mPouV LOF	PE76	45450948	40747816
79c	poly(A)+ RNA	late blastula	9+	mPouV LOF	PE76	49254052	44049349
80a	poly(A)+ RNA	early gastrula	10+	mPouV LOF	PE76	52146229	46465037
80b	poly(A)+ RNA	early gastrula	10+	mPouV LOF	PE76	48294752	43087070
80c	poly(A)+ RNA	early gastrula	10+	mPouV LOF	PE76	48413612	42740804
81a	poly(A)+ RNA	mid-blastula	8+	mPouV/Sox3 LOF	PE76	46006551	41639886
81b	poly(A)+ RNA	mid-blastula	8+	mPouV/Sox3 LOF	PE76	57758058	52399599
81c	poly(A)+ RNA	mid-blastula	8+	mPouV/Sox3 LOF	PE76	52385057	47228919
82a	poly(A)+ RNA	late blastula	9+	mPouV/Sox3 LOF	PE76	37149323	33370288
82b	poly(A)+ RNA	late blastula	9+	mPouV/Sox3 LOF	PE76	64893142	58226912
82c	poly(A)+ RNA	late blastula	9+	mPouV/Sox3 LOF	PE76	60696670	54328352
83a	poly(A)+ RNA	early gastrula	10+	mPouV/Sox3 LOF	PE76	70678709	62761404
83b	poly(A)+ RNA	early gastrula	10+	mPouV/Sox3 LOF	PE76	51065512	45246115
83c	poly(A)+ RNA	early gastrula	10+	mPouV/Sox3 LOF	PE76	72337234	64165518
84a	poly(A)+ RNA	mid-blastula	8+	none	PE76	51995398	47332502
84b	poly(A)+ RNA	mid-blastula	8+	none	PE76	44769190	40634208
84c	poly(A)+ RNA	mid-blastula	8+	none	PE76	70507237	63740651
85a	poly(A)+ RNA	late blastula	9+	none	PE76	44077883	39880122
85b	poly(A)+ RNA	late blastula	9+	none	PE76	66715694	60155979
85c	poly(A)+ RNA	late blastula	9+	none	PE76	45738234	41137868
86a	poly(A)+ RNA	early gastrula	10+	none	PE76	51732835	43248142
86b	poly(A)+ RNA	early gastrula	10+	none	PE76	55924937	50078825
86c	poly(A)+ RNA	early gastrula	10+	none	PE76	72631104	64599887
87a	poly(A)+ RNA	mid-blastula	8+	mVegT LOF	PE76	33771172	30800443
87b	poly(A)+ RNA	mid-blastula	8+	mVegT LOF	PE76	44758432	40677353
87c	poly(A)+ RNA	mid-blastula	8+	mVegT LOF	PE76	53267399	48354646
88a	poly(A)+ RNA	late blastula	9+	mVegT LOF	PE76	42993501	38853295
88b	poly(A)+ RNA	late blastula	9+	mVegT LOF	PE76	49810037	44822425
88c	poly(A)+ RNA	late blastula	9+	mVegT LOF	PE76	41637320	37481315
89a	poly(A)+ RNA	early gastrula	10+	mVegT LOF	PE76	46196522	41821433
89b	poly(A)+ RNA	early gastrula	10+	mVegT LOF	PE76	38375928	33735007
89c	poly(A)+ RNA	early gastrula	10+	mVegT LOF	PE76	40259958	35919634
90a	poly(A)+ RNA	mid-blastula	8+	control MO	PE76	54477668	49724442
90b	poly(A)+ RNA	mid-blastula	8+	control MO	PE76	56371118	51381174
90c	poly(A)+ RNA	mid-blastula	8+	control MO	PE76	42440871	38633289
91a	poly(A)+ RNA	late blastula	9+	control MO	PE76	40440622	36560999
91b	poly(A)+ RNA	late blastula	9+	control MO	PE76	28083083	25428448
91c	poly(A)+ RNA	late blastula	9+	control MO	PE76	57797051	52087707
92a	poly(A)+ RNA	early gastrula	10+	control MO	PE76	47103108	42250030
92b	poly(A)+ RNA	early gastrula	10+	control MO	PE76	40525965	36259882
92c	poly(A)+ RNA	early gastrula	10+	control MO	PE76	62324897	55487560
93a	poly(A)+ RNA	mid-blastula	8+	none	PE76	50204546	45839442
93b	poly(A)+ RNA	mid-blastula	8+	none	PE76	58255874	53179958
93c	poly(A)+ RNA	mid-blastula	8+	none	PE76	49129446	44538705
94a	poly(A)+ RNA	late blastula	9+	none	PE76	37082710	33594465
94b	poly(A)+ RNA	late blastula	9+	none	PE76	43353007	39294276
94c	poly(A)+ RNA	late blastula	9+	none	PE76	44551787	40208138
95a	poly(A)+ RNA	early gastrula	10+	none	PE76	46593823	41840232
95b	poly(A)+ RNA	early gastrula	10+	none	PE76	42232071	38027528
95c	poly(A)+ RNA	early gastrula	10+	none	PE76	45234122	40297773
Total						8490490522	6608699883
