## Supplementary Table 10 for "The role of maternal pioneer factors in predefining first zygotic responses to inductive signals"

### Sheet: Sheet1
#	gene	genomic coordinates (xt7.1)	viewpoint fragment (bp)	name	sequence (5' biotinylated, IDT code /5Biosg/)	BLAT test	CENSOR	Dfam	RepeatMasker (Cross_match)
1	tbxt	scaffold_5:72,053,686-72,054,823	1134	tbxt_1	/5Biosg/GATCCCACTGAACTGTTTCCTGCCCATTGTCACCTTTCGCCTTCTAACCACAGATTCTCACATTAATGTCCCACCCCCACAGCACATAAGGCACATACCTTCCTTCACACACTTATTATG	OK	OK	OK	OK
				tbxt_2	/5Biosg/GGTGTAAACATTTGGGGATTTACATAAAGTACCTCTGACTTGCAATGAAGTTCCCAGGATTATCATAGGGCTCAGCGCTGGGTTCCCTTTGCTCCAATCAGAGCTTCCCTCACCAAGATC	OK	OK	OK	OK
2	eomes	scaffold_6:97,449,754-97,451,489	1736	eomes_1	/5Biosg/GATCACACCGGGATGGAGTTGTGTTTTCTTACACAAAACGACTTTTGATGAAAGACTTAGTTACAGTAGCGACTCCCGCAGTCTGACTTGCCTGCCCTGTGCTGGGCTATTGGGCTGAGG	OK	OK	OK	OK
				eomes_2	/5Biosg/ACTGGCAGTGGACTCAGTGCGCTGGGGCTGCCTGGCGGCGGTGCGGGAGTTCGAGCTCAGGTCTTCCTCTGCAACCGGCCCCTCTGGCTTAAATTCCACCGGCACCAGACTGAGATGATC	OK	OK	OK	OK
3	sox2	scaffold_5:12,358,015-12,358,316	302	sox2_1	/5Biosg/GATCTGTGATTGGCCGCCGGGATTCCATTTATTCCCTGACAGCCCACATCACATGGACGGTTGTCTATTAACTTGTTTCAAAAAAGTAGCAGGACTTGTCACACGCTCAGGGAGGGAGAG	OK	OK	OK	OK
				sox2_2	/5Biosg/CGGGAGAGAGAGAAAGTGAAGAGAGTTTGGGAAACTGTGTGTCAGTGCCCCCCTGATTCCGCCGTGCCAGGCTTTGCTACCCACAGGCCGCCTGAATGTACAACATGATGGAGACCGATC	OK	OK	OK	OK
4	darmin	scaffold_6:50,688,627-50,689,596	970	darmin_1	did not pass selection criteria	OK	FAILED	OK	OK
				darmin_2	/5Biosg/GGACAATGGGAGTGGTTCCAAGAGACGGTGTATAAATAATTGCAGACACTTTTCCAGTGGCCAGTAACAAGCTGAACACTCCATCACAGGGAAACAATATACTTCAGCTATGGTAAGATC	OK	OK	OK	OK
5	atp12a	scaffold_5:103,487,202-103,489,036	1835	atp12a_1	/5Biosg/GATCATTGATACTCAGAACTCATTGCCTGAGGGTGAAGGCGGGGCATAGGGAGGTGTATATATACTCCTCTGGTCCTCAAGCAGCCAAGCATCTTTCAGCAAGCCTGGGTGAATTATTCA	OK	OK	OK	OK
				atp12a_2	/5Biosg/AGAACAACTGAAGAGAGCATTGTTGCTTATTGTGCATGTTTATATAAAACACTTTCATCATTGCCTGGCACAAGATTTAACGGCAATTCTAAATCTAAATGTTTCCCTACTCTGATGATC	OK	OK	OK	OK
6	foxb1	scaffold_9:54,871,504-54,872,312	809	foxb1_1	/5Biosg/GATCGTGTTATGTCGATGTACTAATTTCATATGAATTCACATAGCAGCTGAAAGTGTTGGCATTAATAAAAGATTTGTAATAATACATTTGTCTTTTATAGGGAGTCTGGCACATTAGCA	OK	OK	OK	OK
				foxb1_2	/5Biosg/TATAAGTTCGAGTAAATTCTCGTTTATTTATCATTCTAGCCTACTTTCTGGAATACCGGAAAATTAGAATGGCTGACAAGTGTGTGTGTTTTTAAGTATGCACTTTCCCCCATACGGATC	OK	OK	OK	OK
7	foxd4l1.1	scaffold_1:95,964,647-95,966,870	2224	foxd4l1.1_1	/5Biosg/GATCCCATACATGCAGTAGACTTAAGTGATAGTTCATCAGAACTATATAACAGATACCCCATCCTCATTCAACAACAGCACAGCCCATGCAAGTTCTGACCCCCCCCCCCTCCCTCAGCT	OK	OK	OK	OK
				foxd4l1.1_2	/5Biosg/CATCTATCTATCCATCTTTTTCTATCTATATAAAATATACTTTATAGCCTTTTGTTAAATTGTTATTGCAGCGTGGAACCAGTCTTTCCAAAACCAGGTTATAGGTTAACCCTGCTGATC	OK	OK	OK	FAILED
8	sox21	scaffold_2:66,666,044-66,667,278	1235	sox21_1	/5Biosg/GATCTGCTTAGCTTGCTTCCCCCGGCAATGAGCAGGTTAAAGTGTGCGACTCGCTGCGCTACATACCGACCTGGCACGCCACAGCCAAACTGACAAACCCCAAACAAGGCAGGCGAGTCC	OK	OK	OK	OK
				sox21_2	/5Biosg/GGCAGTAGCCATATGCATTTAGCATAAAAAAGGCAACCTCAAACAGAATTGCACTGACTTTCCATCAGACCGGCCTATGCGGAGCGGAGCTGTCCCTTCCGCACCAGATACACAGCGATC	OK	OK	OK	OK
9	cdx1	scaffold_3:44,787,905-44,789,083	1179	cdx1_1	did not pass selection criteria	FAILED	FAILED	OK	OK
				cdx1_2	/5Biosg/TGTACCCCAATCCTGTCAGGCACCCTGGCCTTAATTTGAATCCTCAGAACTATGTACCGGCGCCCCCTCAGTATTCTGATTTCCCCAGCTATCATCATGTCCCTGGGATTAACAGTGATC	OK	OK	OK	OK
10	cdx4	scaffold_8:26,297,692-26,298,484	793	cdx4_1	did not pass selection criteria	FAILED	FAILED	OK	FAILED
				cdx4_2	/5Biosg/CATCAAGGCACCGGCCTAACAGAGGTCATTTGTATCGCAACTCTCATATTGACCTACTGGGCACCATAGTTGCAGAAGTATTCTTAACAGGGTTGAGGATAAAGATGACCACCAAGGATC	OK	OK	OK	OK
11	hoxd1	scaffold_9:20,757,922-20,758,319	398	hoxd1_1	/5Biosg/GATCGGAGTGACCTTCCGCACCAAATGCAAGGAAAGTGCAATGTTCAGGGGCTGCTATCCAGCTGATGAGCCCAGCGCCACTGCCAGCACTCTCACGCACATTTATCTTCCAAGGAGGTA	OK	OK	OK	OK
				hoxd1_2	/5Biosg/TGGAACTCTAGCAGGGAGCGCTCCTGATTGGCTACTAGGAAGCACGTGACCGCCACTCTATATTAGGCAATACAGTGTAACAAGACCAGAGGAGAAGTCCAGGTGAAAGATTGAGGGATC	OK	OK	OK	OK
12	zeb2	scaffold_9:7,395,716-7,396,340	625	zeb2_1	/5Biosg/GATCAGGGGGTGAGCCCAGAGAGCTTTTGTGCTGCCTGTTCATTTGGCTCCTGGTATTGCCTCGGTCTCAGTACATTTGTTATGAGATGGAACATGTGTGCTTGCGAGGACAGATGGTGG	OK	OK	OK	OK
				zeb2_2	/5Biosg/ATATCTGAAAAAAAAGCTTATTAGTTGGAGCTGAGGGGGGGGGGGGGTTGGTTTAAATGCACTCATTACCAAAAAGAAGCACGAGGAGATGTTCAAAAGTCAGGTTTATAAAAAGAGATC	OK	OK	OK	OK
13	myf5	scaffold_3:81,286,254-81,286,819	566	myf5_1	/5Biosg/GATCTACAAATTTGGTTCATTTACAAAACTGCCTTACAAAACTGCATTTTTAAAATCTTTTTTAGAGTAAAAACGGTGCTAGGCTTAGGGTGGCCTTGTGATGTGTTCTTAGGTACATAT	OK	OK	OK	OK
				myf5_2	/5Biosg/CCTGCCATTTTTCCCCATCTGAATTCTTCTATGACAGCTCTTGCATTCCTTCTCCAGAGGAGGGATATACAGAAGACTATGAGCATGGCATGTCTCTCTATGGAGCTCACAAAAAGGATC	OK	OK	OK	OK
14	zic1	scaffold_5:2,327,622-2,328,991	1370	zic1_1	/5Biosg/GATCAAAAGTTTTTTCTCAGCAACAAAAGGCACCGCCTGGGTTTTTTTTTTCCACCGTCCTGGTGTGGCCAGTGGAGGGATTCAGTAAGGGTGACAAGGATGACTGATTTGGGAACTGAA	OK	OK	OK	OK
				zic1_2	/5Biosg/GAGGGCTGCTCCCCCAGGTAAGAGCTACCATGCTGCTGGACGCCGGAGCCCAATACCCAGCCATCGGAGTCACGACTTTCGGTTCCTCCCGGCACCACTCCGCAGGCGATGTGACGGATC	OK	OK	OK	OK
15	bmp7.2	scaffold_9:57,238,881-57,239,861	981	bmp7.2_1	/5Biosg/GATCGCCAATTCAAAATATTCCAAATTGTTCACAATGACTCTTCACATAATCCCACGAATAGGTGGGCCAGATGCTAGAAGGTAGAGTTTGCCTTTACCCTGTATAGTTATTCATCCACG	OK	OK	OK	OK
				bmp7.2_2	/5Biosg/CAATTTGTAAACCTTCCTCATACTCCATGCCTTCAAATTGCATAAACATGTTATATTAACTTTATATTGAAAAAAAAACATCCACTATTTTATCTAAGTGGTTTGTAAACTCAAGGGATC	OK	OK	OK	OK
16	tdgf1	scaffold_1:88,386,222-88,386,854	633	tdgf1_1	/5Biosg/GATCATGGCTCATGAATAGCAGACCTGCATTTAGCATATGTAAAAGCCCACCTAGGCCCCTTTTCATATAACTGTGGGTGTGGCAGAGAGTGGGGACAAAAGGGAACTATAAAGATGCTA	OK	OK	OK	OK
				tdgf1_2	/5Biosg/TAATCTTTTGGAAGGCAATGGGGGATTCTGAGAGCTGTAGTTCAACAACAGTAAAAGAGATTAAGGTTGGACTATTTTCAACAATAAAACTGCCACATTTGATTACATGTTTAATTGATC	OK	OK	OK	OK
17	ventx1.1	scaffold_7:21,497,734-21,498,448	715	ventx1.1_1	did not pass selection criteria	FAILED	OK	OK	OK
				ventx1.1_2	/5Biosg/AATTATATGCATTATTTACAAGGCTGTGGAAAGCTTATCCTGATAGCCTCCTAATCTTTGTTTGTATCCTATCCATTATAATAGCTACTGAACCCCGACTGAACTACAGTTCCCATGATC	OK	OK	OK	OK
18	nedd9	scaffold_6:60,189,013-60,189,808	796	nedd9_1	/5Biosg/GATCTGAAAGTGTATGACCACCTTTAGTCTCTATTTTATTACATGAATGGCTTGATGCCTGTAGCACTGGATGCCTCTGGCACTGGAGCTGCGGCACACAATGAGGGGTTAATGCCATAA	OK	OK	OK	OK
				nedd9_2	/5Biosg/CTTCTGCTTGAAATCCACTTATAGCTGCCACGCACTCTAACACCTTGGTCTGGAGTTAGCGCTGGGCTTTAAACTCTCCAATGTGGATTCTGTAACTATCAAGTGGACCCAGAGGAGATC	OK	OK	OK	OK
19	rarg	scaffold_2:91,509,182-91,512,405	3224	rarg_1	/5Biosg/GATCTTTTGCACATAAAGCCCATAGGAGGTCTGAGGACTGTCAGAAATGATACATTTAGGAACACCACCCCAATGCACTGTGAAATGTGTATTTTCCTTTTTAGACCAAATGGAAATCAG	OK	OK	OK	OK
				rarg_2	/5Biosg/GCACGCAGTCTCCATTGGTTCCACTGTGTGGGTTTTCCTCACAGTTTCCTTGTTTCTCTATATATTGTTACACCTTTATTAGGAATTTTGTGTAAACGCAGCATTCCAGACAGAGCGATC	OK	OK	OK	OK
20	klf5	scaffold_2:70,795,531-70,796,656	1126	klf5_1	/5Biosg/GATCCACCCTGCAACAGGTAGAGTGTTGTGCGTGTGGATAGGGCAGTGCCGTGCCACACGGAGCGAACAGTGTAAAGCTTGGCTAGTTCTACATAGTGAGCCTCAGCTCCGCGGCTTCTT	OK	OK	OK	OK
				klf5_2	/5Biosg/AGTGCCAACTTACAAAGTATGCACCTGTGCCTTTAATCTAAGGGAGAGCCCAGCCTGGTGTGTGCAGCTTGCTATACACTGGGTATAACATCACTTGGCTGCAGGTCCAGACAGATGATC	OK	OK	OK	OK
21	lhx5	scaffold_1:61,772,200-61,772,640	441	lhx5_1	/5Biosg/GATCTTAAAGTAAATGAAATATAAAAGCGGTTTCTATGAAGTGCACAAATAAGGTCTGGCTGTACACATACTAATGCGCGGCCAGATTTGCCCAGGGCAGATAGATAGGGTTAGGAACTG	OK	OK	OK	OK
				lhx5_2	/5Biosg/GCTAAGAGGGAAGCTTTTGTCCTTTTAACGTGCTGCATGTTGGCACTGTTGCATAGGCACTCCTCCTCTTATAAAATGCTGAGCAAAACAGCCTAAATATTATTTCTAAGCATTCGGATC	OK	OK	OK	OK
22	sall3	scaffold_6:52,974,544-52,975,113	570	sall3_1	/5Biosg/GATCCCCACTTGCATCCACTCTTTCCCTGTTACATGGATAAACAGACTGCCCTGCCTGCTACCAGCCTGCACTGCCTACACCTAGAAAGTTGAGTTTGGTGCTGGGGTACAGCCATTTCT	OK	OK	OK	OK
				sall3_2	/5Biosg/TATAAATATTTATTTCATTTTTTTGAGAACTTTATTGTGCTTTTTCAGTGTGCCACAATTTGAACATTTGGCCATTGCTGAGTTGTTTCAGACAGTGTTTATTTTGTGGGGATAATGATC	OK	OK	OK	OK
23	chrd	scaffold_5:10,693,666-10,694,748	1083	chrd_1	/5Biosg/GATCCACTTCTCCCTCTTTGCATATTCTGCCTGATATCTCCCTCTCTATATTAATATGCCTCCCCTAATACTTCTATCCCCCCATTTTATTTCCATGCCATACTGATTATTCCCCAAATC	OK	OK	OK	OK
				chrd_2	/5Biosg/TGCAGGGAGTACATTGTATTAATTGGGGTTCTTAAACCTCAGTTGTAGCAGCTAGGGCAGTCATCAGTAGTAACCCTAATTTCTTAGGATGCCACATTAGTAGTGCCCAGGGCAGTGATC	OK	OK	OK	OK
24	otx2	scaffold_8:83,088,434-83,089,328	895	otx2_1	/5Biosg/GATCGCCCGACTTGCTGCAACGATTTTCTGATTTTCTTTCGCGGATTGTGCTCCCTGATAAAACACTAGCATGATGTCTTATCTCAAGCAACCGCCATATGCCGTGAATGGGCTCAGCCT	OK	OK	OK	OK
				otx2_2	/5Biosg/CAACTGGATGTCCTCGAAGCACTTTTTGCCAAAACTCGTTACCCCGATATCTTCATGAGAGAAGAAGTGGCTCTAAAAATCAACTTGCCCGAGTCCAGAGTCCAGGTGAGCCCCCTGATC	OK	OK	OK	OK
25	pou2f3	scaffold_7:77,567,119-77,568,604	1486	pou2f3_1	did not pass selection criteria	FAILED	FAILED	OK	OK
				pou2f3_2	/5Biosg/GCGGAAACCTGGAGAACGGTAAGGAGAAAGAATTCGTAGATGGTTCTAGGATGCAAGAGGGCTAAAGTTTTACATTAACAGAACCCAAGAAATACAACAGCTTGCATTTTTTAACTGATC	OK	OK	OK	OK
26	foxi1	scaffold_3:60,403,197-60,404,041	845	foxi1_1	did not pass selection criteria	OK	OK	OK	FAILED
				foxi1_2	/5Biosg/CAGAAAGTTGTAAGGTAGCCATGAGATGTAAGATTTAGCACATCTCAGTAAACTGAATAAAATGAATTCTTATGGCTTGGTTCAGTACCATGAAAACATTCTGTCCAGTAAATGTTGATC	OK	OK	OK	OK
27	gatm	scaffold_3:21,305,646-21,306,172	527	gatm_1	/5Biosg/GATCCATGGTTGGTATTCCTGCTTTTTTATGCATTTCCTTGTATGACCAGAGCTTTCCACAGCTCTCTGCCTTTATGTCCAAGTGTTCCCTTTCCACTAGTTACCCAATCTTATGTCACA	OK	OK	OK	OK
				gatm_2	/5Biosg/AGGCTGATTATCCTTGAACTGTACCTAGAGACACTTTCCAGTTTGTTGGCTGAGATAAATTCATTCTAGTACAGCCTTTTGTTCTCCAAGCATGTCCAACAATTTCTAACACTTTTGATC	OK	OK	OK	OK
28	znf219	scaffold_1:64,090,441-64,091,353	913	znf219_1	/5Biosg/GATCTTCAGCGTCATTCCAATGGCTTTGCAGATGGAGCAGGCTCAAAGTCACGTCAGTTCCCATGCAACATATGTGGAAAACAATTCCGTTTTATTAGCATCCTGTCACTTCATGCAAGC	OK	OK	OK	OK
				znf219_2	/5Biosg/TTCTTGGGTATCAGAGCTTCTATTCTGGTCTTCTCTTGAGACTTCCACCTCCTGGAGATGCCACCTGTTCCCAGATGCTACAAGCCACTGCCAGGGCAGTTCAGGGAGGAGAGGGTGATC	OK	OK	OK	OK
29	cdc25b	scaffold_1:204,073,768-204,075,650	1883	cdc25b_1	/5Biosg/GATCTGATTAGCAGTTCATTTTTATATGAGATATAAATCACAAGCCATACAGTGTTTCTTGAAAAGGATGATGGGAAATGTAGTATTGGTTAGTATTTACACGTAACAGTATGCTTGAAT	OK	OK	OK	OK
				cdc25b_2	/5Biosg/GGCTGTGTTATTTTTCGAATATAAGAGCGGAGCGCTGGGACTGCGGGCAGAAGCTGGAGACTGGCGGAGAAGCGATTGTCGGGCCCCTGTGCCTCTTATTTCCTTTCCCTGCCCATGATC	OK	OK	OK	OK
30	tfap2a	scaffold_6:59,772,287-59,773,219	933	tfap2a_1	/5Biosg/GATCATTACCCACAAACATGCCACTTACTCTTGCCACCTGAGGCACAGTGAATCAAAACGATTAGCATAGGGTTCTGGGATGTTGCAGCCCCGGAGCTCAACTTAATAGAGCAGCTGAAA	OK	OK	OK	OK
				tfap2a_2	/5Biosg/CAAACGCAAGGAGAGGTCACTAAAGCCCAGTAGCAGCCCCACATTATCACCTTAGCACTAGATGACATCAAGGCATTAGGCTCCACACCTCCCAGCAATAAAGTAGCTGGTAAGGGGATC	OK	OK	OK	OK
