## Supplementary Table 12 for "The role of maternal pioneer factors in predefining first zygotic responses to inductive signals"

### Sheet: promoter contacts
Chromatin conformation contacts with 30 selected promoters (see Fig. 9b and Supplementary Table 9) at MBT: mPouV/Sox3 LOF versus control embryos
									normalized counts (# biological replicate)
Scaffold	Start	End	log2(mean)	log2(LOF)	log2(control)	Fold	p-value	FDR	LOF #1	LOF #2	LOF #3	Control #1	Control #2	Control #3
scaffold_1	10316224	10318369	-0.61	-0.69	-0.54	-0.15	0.884	1	0.38	0.48	1	0.29	1.26	0.51
scaffold_1	57476182	57477382	0.1	-0.07	0.25	-0.32	0.724	1	0.38	0.48	2	0.58	1.47	1.53
scaffold_1	58017155	58018355	0.01	-0.42	0.34	-0.76	0.605	1	0.77	0.48	1	0.29	1.47	2.04
scaffold_1	58098527	58099727	-0.58	-0.69	-0.49	-0.2	0.86	1	0.38	0.48	1	0.58	1.05	0.51
scaffold_1	59227767	59229838	0.84	-0.14	1.41	-1.55	0.164	1	0.77	0.96	1	2.02	1.9	4.07
scaffold_1	60247066	60249944	0.75	-0.69	1.46	-2.15	0.089	1	0.38	0.48	1	2.02	0.63	5.6
scaffold_1	60780313	60781513	0.05	0.22	-0.14	0.36	0.801	1	1.53	0.96	1	1.15	1.05	0.51
scaffold_1	60805097	60807044	0.35	0.5	0.17	0.33	0.899	1	0.77	0.48	3	1.73	0.63	1.02
scaffold_1	61424275	61425475	0.32	0.74	-0.29	1.04	0.363	1	3.07	0.96	1	0.29	0.63	1.53
scaffold_1	61436287	61437487	-0.22	-0.09	-0.35	0.26	0.903	1	0.38	1.43	1	0.58	1.26	0.51
scaffold_1	61667133	61668333	1.86	1.82	1.9	-0.08	0.928	1	5.75	3.83	1	3.18	2.95	5.09
scaffold_1	61676525	61677725	1.17	1.24	1.09	0.15	0.81	1	2.68	2.39	2	1.44	1.9	3.05
scaffold_1	61701333	61702533	2.52	1.97	2.91	-0.94	0.228	0.449	4.98	4.78	2	3.18	4.63	14.76
scaffold_1	61706923	61708603	1.88	1.83	1.92	-0.09	0.978	1	3.83	3.83	3	2.6	3.16	5.6
scaffold_1	61768778	61769978	5.21	4.63	5.62	-0.99	0.00297	0.0474	22.99	24.39	27	39.55	37.49	70.21
scaffold_1	61771812	61773842	8.17	8.46	7.81	0.65	0.196	0.411	229.93	275.49	551	181.57	153.32	339.37
scaffold_1	61774076	61775276	5.66	5.31	5.94	-0.64	0.047	0.189	35.26	35.39	48	49.36	47.17	88.02
scaffold_1	61784221	61785421	4.7	4.09	5.13	-1.05	0.0095	0.0925	17.25	16.74	17	23.96	23.38	58
scaffold_1	61803170	61804370	3.6	3.42	3.77	-0.34	0.372	0.552	8.05	8.13	16	10.68	11.79	18.32
scaffold_1	61852571	61853771	2.8	2.74	2.86	-0.12	0.736	0.828	5.37	5.74	9	7.22	6.95	7.63
scaffold_1	62214457	62215657	0.34	0.09	0.55	-0.46	0.725	1	0.77	1.43	1	2.02	0.84	1.53
scaffold_1	62217816	62219016	0.64	0.87	0.37	0.51	0.634	1	3.07	1.43	1	2.31	1.05	0.51
scaffold_1	62764187	62765387	-0.12	-0.69	0.29	-0.98	0.505	1	0.38	0.48	1	0.58	1.05	2.04
scaffold_1	62832111	62833311	0.36	0.22	0.49	-0.28	0.829	1	1.53	0.96	1	1.73	1.47	1.02
scaffold_1	62833433	62834633	0.73	0.01	1.21	-1.21	0.352	1	1.53	0.48	1	1.73	0.63	4.58
scaffold_1	63933484	63934684	1.91	2.15	1.61	0.54	0.402	1	4.98	3.35	5	3.18	1.9	4.07
scaffold_1	64033291	64034491	1.17	1.34	0.97	0.37	0.73	1	2.68	1.91	3	3.18	1.68	1.02
scaffold_1	64064679	64065879	3.99	3.95	4.04	-0.09	0.902	0.914	20.31	11.96	14	15.3	12.64	21.37
scaffold_1	64083374	64084574	5.19	5	5.36	-0.37	0.257	0.472	33.72	33	29	35.79	34.33	53.42
scaffold_1	64092658	64093858	6.8	6.53	7.02	-0.49	0.205	0.412	82.01	80.83	115	106.8	91.82	191.31
scaffold_1	64096085	64097285	4.73	4.5	4.93	-0.43	0.197	0.411	29.12	16.74	22	34.06	29.06	28.49
scaffold_1	64116046	64118247	4.24	4.19	4.3	-0.1	0.877	0.904	24.14	18.65	12	19.92	19.16	19.84
scaffold_1	64171787	64172987	-0.42	-0.36	-0.49	0.13	0.98	1	0.38	0.96	1	0.58	1.05	0.51
scaffold_1	64239815	64241015	1.53	1.5	1.56	-0.06	0.942	1	4.6	2.87	1	3.46	2.32	3.05
scaffold_1	64314606	64316510	1.45	0.92	1.84	-0.92	0.362	1	2.3	2.39	1	3.46	1.68	5.6
scaffold_1	64317503	64318703	0.32	0.77	-0.35	1.12	0.354	1	2.68	1.43	1	0.29	1.05	1.02
scaffold_1	64884693	64885893	0.06	0.6	-0.8	1.4	0.32	1	3.07	0.48	1	0.58	0.63	0.51
scaffold_1	82891137	82892337	-0.3	-0.69	0	-0.69	0.62	1	0.38	0.48	1	1.44	1.05	0.51
scaffold_1	82896323	82897523	0.04	-0.42	0.39	-0.81	0.55	1	0.77	0.48	1	1.15	1.26	1.53
scaffold_1	82921524	82922724	-0.37	-0.69	-0.1	-0.59	0.675	1	0.38	0.48	1	1.44	0.84	0.51
scaffold_1	83067517	83068717	0.08	0.11	0.04	0.07	0.971	1	0.77	0.48	2	1.44	0.63	1.02
scaffold_1	84960637	84961837	0	-0.42	0.32	-0.74	0.635	1	0.77	0.48	1	0.58	0.63	2.54
scaffold_1	84964100	84965300	0.59	-0.42	1.18	-1.6	0.226	1	0.77	0.48	1	0.87	0.84	5.09
scaffold_1	84965672	84967804	0.42	-0.36	0.92	-1.28	0.306	1	0.38	0.96	1	2.31	0.84	2.54
scaffold_1	86058491	86059691	-0.23	-0.42	-0.06	-0.35	0.822	1	0.77	0.48	1	0.29	1.05	1.53
scaffold_1	86307626	86308826	-0.36	-0.42	-0.31	-0.11	0.909	1	0.77	0.48	1	0.87	1.05	0.51
scaffold_1	86606973	86608173	-0.02	-0.36	0.26	-0.62	0.642	1	0.38	0.96	1	1.73	0.84	1.02
scaffold_1	86613020	86614220	0.51	-0.36	1.05	-1.41	0.273	1	0.38	0.96	1	0.87	1.26	4.07
scaffold_1	86740550	86741750	-0.21	-0.42	-0.02	-0.4	0.795	1	0.77	0.48	1	1.73	0.21	1.02
scaffold_1	86771019	86772866	-0.61	-0.69	-0.54	-0.15	0.884	1	0.38	0.48	1	0.29	1.26	0.51
scaffold_1	86789329	86790529	0.16	-0.42	0.57	-0.99	0.464	1	0.77	0.48	1	2.31	0.63	1.53
scaffold_1	87645725	87646925	-0.14	-0.69	0.26	-0.95	0.527	1	0.38	0.48	1	0.29	1.26	2.04
scaffold_1	88010776	88011976	0.05	-0.69	0.54	-1.23	0.357	1	0.38	0.48	1	1.15	1.68	1.53
scaffold_1	88239879	88241079	1.46	0.9	1.86	-0.96	0.315	1	2.68	1.91	1	2.89	2.95	5.09
scaffold_1	88241549	88243936	1.98	2.09	1.87	0.22	0.737	1	3.45	4.3	5	4.04	2.32	4.58
scaffold_1	88245661	88246861	1.98	1.35	2.42	-1.07	0.178	1	2.3	3.35	2	3.75	3.16	9.16
scaffold_1	88259726	88260926	0.78	0.77	0.79	-0.02	0.942	1	1.15	0.96	3	0.87	1.26	3.05
scaffold_1	88263606	88264806	1.86	1.63	2.06	-0.43	0.671	1	5.37	1.91	2	3.46	2.95	6.11
scaffold_1	88384412	88385612	6.23	5.56	6.69	-1.13	0.00132	0.0373	46.37	46.87	48	89.48	68.66	151.62
scaffold_1	88385660	88386860	8.36	8.66	7.97	0.69	0.17	0.383	274.77	329.54	612	209.86	154.58	388.21
scaffold_1	88387925	88389125	6.62	6.03	7.03	-1	0.0175	0.0951	60.17	51.18	85	96.12	80.24	215.73
scaffold_1	88391111	88392311	4.84	4.5	5.12	-0.62	0.105	0.318	22.23	20.57	25	27.71	21.27	55.46
scaffold_1	88392888	88394088	4.25	4.04	4.44	-0.39	0.334	0.524	16.86	18.65	14	21.94	15.58	27.47
scaffold_1	88394519	88395719	3.89	3.23	4.34	-1.11	0.0143	0.0925	12.65	9.57	6	19.63	14.74	26.46
scaffold_1	88396545	88397745	4.86	4.69	5.02	-0.33	0.284	0.5	23.38	19.13	35	30.6	26.96	39.69
scaffold_1	89156010	89157210	-0.13	-0.07	-0.19	0.12	0.949	1	0.38	0.48	2	0.87	1.26	0.51
scaffold_1	89407705	89408905	1.17	0.61	1.57	-0.96	0.285	1	1.15	1.43	2	2.31	2.53	4.07
scaffold_1	89985906	89987106	-0.19	-0.69	0.18	-0.87	0.561	1	0.38	0.48	1	1.44	0.42	1.53
scaffold_1	91460631	91462854	-0.16	-0.69	0.22	-0.91	0.516	1	0.38	0.48	1	0.58	1.9	1.02
scaffold_1	91534614	91535814	-0.41	-0.69	-0.17	-0.52	0.721	1	0.38	0.48	1	1.73	0.42	0.51
scaffold_1	92241217	92242417	-0.13	-0.42	0.1	-0.52	0.705	1	0.77	0.48	1	1.15	1.05	1.02
scaffold_1	93372116	93374398	0.14	-0.69	0.66	-1.35	0.311	1	0.38	0.48	1	1.44	1.26	2.04
scaffold_1	95759329	95760529	0.83	-0.19	1.43	-1.62	0.155	1	1.15	0.48	1	3.75	1.26	3.05
scaffold_1	95906015	95907215	2.43	2.22	2.61	-0.39	0.634	0.774	5.75	5.26	3	4.33	4.84	9.16
scaffold_1	95945159	95946359	3.5	3.06	3.84	-0.78	0.148	0.345	9.96	9.09	6	10.97	8.63	23.4
scaffold_1	95959204	95960404	5.17	4.87	5.42	-0.55	0.0812	0.264	29.89	26.78	31	38.39	33.27	56.98
scaffold_1	95961061	95962261	5.28	4.86	5.61	-0.75	0.0148	0.0925	29.12	25.83	32	47.34	36.64	62.58
scaffold_1	95962820	95964020	4.79	4.31	5.15	-0.84	0.011	0.0925	20.31	21.04	18	33.48	29.27	43.76
scaffold_1	95966215	95968605	8.05	8.08	8.02	0.06	0.905	0.914	198.51	234.84	378	214.19	178.38	387.19
scaffold_1	95969229	95970429	4.74	3.93	5.25	-1.32	0.000935	0.0373	19.54	16.26	10	30.6	27.38	56.48
scaffold_1	95971446	95972646	5.6	5.17	5.93	-0.76	0.0224	0.111	36.41	28.7	43	54.85	40.65	88.02
scaffold_1	96018221	96019421	3.2	2.83	3.49	-0.66	0.133	0.33	6.51	3.83	11	11.26	9.27	13.23
scaffold_1	96019857	96022128	4.59	4.02	5	-0.98	0.00314	0.0474	13.41	17.22	18	33.48	26.33	36.12
scaffold_1	96024745	96025945	1.45	1.69	1.16	0.53	0.554	1	3.83	3.83	2	2.6	3.58	0.51
scaffold_1	96026018	96027218	1.64	1.21	1.97	-0.76	0.38	1	3.07	2.87	1	4.04	4.63	3.05
scaffold_1	96060651	96061851	1.07	1.14	1.01	0.13	0.843	1	2.68	1.91	2	2.02	1.47	2.54
scaffold_1	96465407	96466607	0.2	0.47	-0.14	0.61	0.655	1	0.77	2.39	1	1.15	1.05	0.51
scaffold_1	98888960	98890160	-0.2	-0.36	-0.06	-0.29	0.844	1	0.38	0.96	1	0.29	1.05	1.53
scaffold_1	98897619	98898819	-0.45	-0.42	-0.47	0.05	0.994	1	0.77	0.48	1	1.44	0.21	0.51
scaffold_1	111401790	111402990	-0.41	-0.69	-0.17	-0.52	0.721	1	0.38	0.48	1	1.73	0.42	0.51
scaffold_1	123271765	123274137	-0.39	-0.69	-0.14	-0.55	0.692	1	0.38	0.48	1	1.15	1.05	0.51
scaffold_1	128264990	128268085	-0.5	-0.69	-0.34	-0.35	0.8	1	0.38	0.48	1	1.44	0.42	0.51
scaffold_1	144782489	144784335	-0.61	-0.69	-0.54	-0.15	0.884	1	0.38	0.48	1	0.29	1.26	0.51
scaffold_1	150376244	150377444	-0.69	-0.69	-0.7	0.01	0.955	1	0.38	0.48	1	0.29	1.05	0.51
scaffold_1	170170084	170171284	-0.69	-0.69	-0.7	0.01	0.955	1	0.38	0.48	1	0.29	1.05	0.51
scaffold_1	173082057	173085001	-0.07	-0.36	0.18	-0.54	0.713	1	0.38	0.96	1	1.44	0.42	1.53
scaffold_1	173418154	173419354	-0.69	-0.69	-0.7	0.01	0.955	1	0.38	0.48	1	0.29	1.05	0.51
scaffold_1	175226073	175227273	-0.1	-0.69	0.32	-1	0.474	1	0.38	0.48	1	1.15	1.05	1.53
scaffold_1	182851991	182853191	-0.69	-0.69	-0.7	0.01	0.955	1	0.38	0.48	1	0.29	1.05	0.51
scaffold_1	184424843	184426043	-0.69	-0.69	-0.7	0.01	0.955	1	0.38	0.48	1	0.29	1.05	0.51
scaffold_1	199632364	199633564	-0.04	-0.69	0.41	-1.1	0.464	1	0.38	0.48	1	1.73	0.21	2.04
scaffold_1	202056584	202057784	0.08	-0.69	0.57	-1.26	0.367	1	0.38	0.48	1	0.87	1.05	2.54
scaffold_1	204044864	204046064	2.27	2.11	2.41	-0.3	0.772	0.836	5.75	6.22	1	4.91	5.48	5.6
scaffold_1	204054920	204056120	3.37	2.64	3.85	-1.22	0.00981	0.0925	6.9	4.78	7	11.84	12.21	19.33
scaffold_1	204062800	204064000	3.31	3.03	3.55	-0.52	0.313	0.523	10.35	9.09	5	15.88	10.53	8.65
scaffold_1	204066181	204067381	5.38	4.81	5.79	-0.98	0.00287	0.0474	29.51	22.48	32	50.52	38.54	76.83
scaffold_1	204068400	204069600	5.26	4.82	5.59	-0.77	0.0173	0.0951	24.14	27.74	33	38.97	38.12	67.16
scaffold_1	204070218	204071418	5.62	5.19	5.94	-0.75	0.0338	0.153	36.79	32.05	41	42.43	44.86	97.18
scaffold_1	204072170	204073370	4.89	4.71	5.05	-0.35	0.288	0.501	21.46	25.83	31	29.73	25.48	44.27
scaffold_1	204074993	204076193	7.64	7.85	7.39	0.46	0.316	0.523	160.57	201.36	331	146.35	116.04	242.19
scaffold_1	204077161	204078361	5.84	5.58	6.06	-0.48	0.149	0.345	48.29	36.83	58	56	47.6	96.16
scaffold_1	204083713	204084913	3.9	3.73	4.05	-0.32	0.489	0.648	14.95	15.78	9	17.03	14.32	18.32
scaffold_1	204089311	204090511	3.04	2.91	3.16	-0.26	0.735	0.828	10.35	8.13	4	8.66	8	10.18
scaffold_1	204104594	204105794	2.17	2.03	2.3	-0.27	0.684	0.797	5.37	1.91	5	4.91	3.79	6.11
scaffold_10	6087857	6089057	-0.39	-0.14	-0.7	0.56	0.765	1	0.77	0.96	1	0.29	1.05	0.51
scaffold_10	8349180	8351312	-0.48	-0.69	-0.29	-0.4	0.786	1	0.38	0.48	1	1.73	0.21	0.51
scaffold_10	13911191	13912391	-0.69	-0.69	-0.7	0.01	0.955	1	0.38	0.48	1	0.29	1.05	0.51
scaffold_10	17567936	17569136	-0.69	-0.69	-0.7	0.01	0.955	1	0.38	0.48	1	0.29	1.05	0.51
scaffold_10	31019613	31020813	-0.55	-0.42	-0.7	0.28	0.91	1	0.77	0.48	1	0.29	1.05	0.51
scaffold_2	65064340	65065540	-0.12	-0.07	-0.17	0.1	0.981	1	0.38	0.48	2	1.44	0.21	1.02
scaffold_2	65134545	65135745	-0.12	-0.14	-0.1	-0.04	0.955	1	0.77	0.96	1	1.44	0.84	0.51
scaffold_2	65228564	65229764	-0.69	-0.69	-0.7	0.01	0.955	1	0.38	0.48	1	0.29	1.05	0.51
scaffold_2	65230846	65232046	-0.28	0.05	-0.7	0.75	0.657	1	1.15	0.96	1	0.29	1.05	0.51
scaffold_2	65311598	65312798	-0.01	-0.69	0.45	-1.14	0.441	1	0.38	0.48	1	0.29	1.26	2.54
scaffold_2	66660251	66662255	6.16	5.78	6.46	-0.68	0.0393	0.162	55.57	50.7	59	75.92	65.92	122.62
scaffold_2	66664240	66665440	6.49	6.25	6.69	-0.44	0.248	0.462	64.76	64.09	100	84.29	69.71	156.71
scaffold_2	66701456	66702656	4.02	3.56	4.37	-0.8	0.053	0.208	13.8	8.61	13	17.9	14.95	29
scaffold_2	66720675	66721875	2.73	2.62	2.83	-0.2	0.766	0.836	7.28	6.22	5	6.64	6.53	8.14
scaffold_2	66741562	66742762	2.04	0.87	2.68	-1.8	0.0214	0.109	3.07	1.43	1	6.06	5.48	7.63
scaffold_2	66779319	66780519	2.43	1.77	2.89	-1.12	0.0829	0.264	3.45	4.78	2	7.51	6.53	8.14
scaffold_2	66832606	66833806	1.48	0.85	1.92	-1.07	0.187	1	1.92	0.48	3	2.6	3.16	5.6
scaffold_2	66834819	66836019	2.21	1.9	2.46	-0.55	0.446	0.613	5.37	2.87	3	6.35	4	6.11
scaffold_2	66859033	66860233	1.49	0.4	2.1	-1.7	0.0583	1	1.53	1.43	1	4.91	3.37	4.58
scaffold_2	66946328	66947528	1.05	0.87	1.21	-0.34	0.77	1	1.15	3.35	1	2.31	2.11	2.54
scaffold_2	66954001	66955602	1.22	1.08	1.35	-0.27	0.805	1	1.53	3.83	1	2.89	2.74	2.04
scaffold_2	67090679	67091879	0.1	-0.36	0.45	-0.81	0.558	1	0.38	0.96	1	1.44	0.63	2.04
scaffold_2	68626323	68628540	-0.12	-0.07	-0.18	0.11	0.969	1	0.38	0.48	2	0.58	1.05	1.02
scaffold_2	68643480	68644680	0.22	-0.69	0.77	-1.46	0.288	1	0.38	0.48	1	1.44	0.63	3.05
scaffold_2	68649893	68651093	1.25	1.32	1.17	0.15	0.875	1	1.15	3.35	3	2.02	1.68	3.05
scaffold_2	68688296	68689496	-0.01	-0.42	0.31	-0.73	0.586	1	0.77	0.48	1	1.44	1.26	1.02
scaffold_2	68859456	68860656	0.78	0.82	0.74	0.08	0.86	1	1.92	2.39	1	0.29	1.68	3.05
scaffold_2	69004420	69005620	0.86	1.03	0.67	0.36	0.765	1	1.15	0.96	4	0.58	0.63	3.56
scaffold_2	69137582	69138782	0	0.18	-0.21	0.39	0.754	1	1.92	0.48	1	1.15	0.42	1.02
scaffold_2	69145167	69146367	-0.03	0.47	-0.8	1.27	0.354	1	2.68	0.48	1	0.29	0.42	1.02
scaffold_2	70333746	70334946	1.77	1.73	1.81	-0.09	0.895	1	3.07	2.87	4	2.6	3.37	4.58
scaffold_2	70371735	70372935	1.51	0.82	1.97	-1.14	0.223	1	1.92	2.39	1	2.89	2.74	6.11
scaffold_2	70403483	70404683	1.35	0.77	1.76	-0.99	0.343	1	2.68	1.43	1	2.02	2.53	5.6
scaffold_2	70409319	70410519	0.88	1.09	0.62	0.47	0.748	1	1.92	0.48	4	3.18	0.42	1.02
scaffold_2	70716233	70717433	3.45	3.23	3.65	-0.41	0.432	0.603	11.11	9.09	8	10.68	9.06	17.81
scaffold_2	70763460	70764660	3.48	2.97	3.85	-0.88	0.0697	0.253	10.35	8.13	5	12.7	12.85	17.81
scaffold_2	70780109	70781309	4.33	4.29	4.38	-0.09	0.791	0.852	20.69	14.83	23	19.63	17.27	25.44
scaffold_2	70783014	70784214	5.1	4.95	5.24	-0.29	0.409	0.581	31.42	24.39	37	29.44	28.22	55.46
scaffold_2	70784415	70785615	4.92	4.64	5.16	-0.52	0.12	0.318	25.68	19.13	30	32.04	27.17	47.83
scaffold_2	70786189	70787389	4.55	4.47	4.62	-0.15	0.651	0.774	20.69	16.74	29	26.27	16.01	31.55
scaffold_2	70806281	70807481	4.3	4.06	4.51	-0.45	0.2	0.411	19.16	12.91	18	20.21	22.32	25.95
scaffold_2	70810249	70811449	2.6	2.72	2.47	0.25	0.74	0.828	6.9	2.87	10	5.48	5.05	6.11
scaffold_2	71108910	71110110	-0.25	-0.36	-0.16	-0.2	0.852	1	0.38	0.96	1	0.29	1.9	0.51
scaffold_2	71139438	71140638	1.1	1.14	1.07	0.07	0.912	1	2.68	1.91	2	1.44	2.32	2.54
scaffold_2	71557957	71559157	0.83	0.87	0.79	0.08	0.97	1	1.53	0.96	3	2.02	0.63	2.54
scaffold_2	76576424	76578548	0.26	0.75	-0.49	1.24	0.367	1	1.15	1.91	2	0.58	1.05	0.51
scaffold_2	79778566	79779766	-0.09	0.18	-0.42	0.6	0.633	1	1.92	0.48	1	0.29	0.42	1.53
scaffold_2	89786468	89787668	0	-0.19	0.18	-0.37	0.819	1	1.15	0.48	1	1.44	0.42	1.53
scaffold_2	89788608	89789808	0.26	-0.19	0.6	-0.79	0.596	1	1.15	0.48	1	0.87	0.63	3.05
scaffold_2	91469390	91470590	2.15	1.88	2.37	-0.48	0.41	0.581	2.68	2.39	6	4.04	3.79	7.63
scaffold_2	91470609	91471809	3.96	3.32	4.41	-1.09	0.0122	0.0925	9.96	11.96	8	20.49	14.11	29
scaffold_2	91508619	91509819	7.7	7.89	7.49	0.41	0.381	0.56	158.27	223.36	331	153.28	120.25	264.57
scaffold_2	91514535	91516595	6.99	6.61	7.3	-0.68	0.0713	0.253	100.4	86.57	107	130.76	119.62	220.82
scaffold_2	91519787	91522456	5.71	5.1	6.14	-1.05	0.00132	0.0373	37.94	39.7	25	64.08	54.76	93.11
scaffold_2	91526167	91527367	4.69	4.25	5.02	-0.78	0.0361	0.153	22.23	15.78	19	25.98	24.85	46.81
scaffold_2	91548132	91549332	2.46	2.43	2.48	-0.06	0.909	0.914	5.37	4.78	6	5.2	5.48	6.11
scaffold_2	91925245	91926445	0.77	0.68	0.84	-0.16	0.766	1	0.38	1.43	3	2.6	1.26	1.53
scaffold_2	92326777	92327977	-0.24	-0.69	0.1	-0.79	0.574	1	0.38	0.48	1	1.15	1.05	1.02
scaffold_2	92988097	92989297	0.07	-0.14	0.25	-0.39	0.756	1	0.77	0.96	1	0.87	1.68	1.02
scaffold_2	94250113	94251313	0.02	-0.69	0.5	-1.19	0.391	1	0.38	0.48	1	1.15	1.05	2.04
scaffold_2	94258873	94260073	0.23	-0.36	0.64	-1	0.45	1	0.38	0.96	1	2.02	0.63	2.04
scaffold_2	94266292	94267492	-0.34	-0.69	-0.06	-0.63	0.672	1	0.38	0.48	1	1.44	0.42	1.02
scaffold_2	95615816	95617016	-0.58	-0.69	-0.49	-0.2	0.86	1	0.38	0.48	1	0.58	1.05	0.51
scaffold_2	96636781	96638829	0.04	-0.07	0.13	-0.2	0.773	1	0.38	0.48	2	1.73	1.05	0.51
scaffold_2	96931663	96932863	-0.02	-0.69	0.44	-1.13	0.494	1	0.38	0.48	1	0.29	0.21	3.56
scaffold_2	97822072	97824296	-0.36	-0.09	-0.7	0.61	0.747	1	0.38	1.43	1	0.29	1.05	0.51
scaffold_2	118027156	118028356	-0.69	-0.69	-0.7	0.01	0.955	1	0.38	0.48	1	0.29	1.05	0.51
scaffold_205	137356	139467	-0.69	-0.69	-0.7	0.01	0.955	1	0.38	0.48	1	0.29	1.05	0.51
scaffold_266	77483	78683	-0.36	0.18	-1.21	1.39	0.395	1	1.92	0.48	1	0.58	0.21	0.51
scaffold_273	30904	32104	0.02	-0.19	0.2	-0.39	0.776	1	1.15	0.48	1	1.15	1.26	1.02
scaffold_3	19636215	19637415	0.27	-0.42	0.73	-1.15	0.404	1	0.77	0.48	1	2.02	0.42	2.54
scaffold_3	19766572	19767772	0.02	-0.42	0.35	-0.77	0.62	1	0.77	0.48	1	0.87	0.42	2.54
scaffold_3	19932745	19934690	1.22	0.92	1.47	-0.55	0.633	1	2.3	2.39	1	0.87	3.37	4.07
scaffold_3	21297874	21299074	5.43	5.34	5.51	-0.17	0.555	0.695	41.39	35.39	45	45.9	38.75	51.9
scaffold_3	21302515	21303715	6.04	5.57	6.39	-0.82	0.0147	0.0925	51.74	47.83	43	75.05	58.34	118.55
scaffold_3	21305074	21306274	8.2	8.53	7.76	0.77	0.134	0.33	241.81	278.36	589	180.7	137.52	334.28
scaffold_3	21307084	21308284	2.89	2.18	3.36	-1.18	0.0337	0.153	5.75	3.83	4	9.81	7.79	13.23
scaffold_3	22498688	22502596	0.75	0.6	0.89	-0.29	0.861	1	1.15	2.39	1	1.44	1.05	3.05
scaffold_3	22509997	22511197	0.79	0.54	1.01	-0.47	0.711	1	1.92	1.43	1	2.02	1.47	2.54
scaffold_3	22515373	22516573	0.41	-0.36	0.9	-1.26	0.311	1	0.38	0.96	1	2.02	1.05	2.54
scaffold_3	23045326	23046526	0.19	-0.19	0.49	-0.68	0.63	1	1.15	0.48	1	0.29	1.9	2.04
scaffold_3	23055537	23057840	0.29	-0.42	0.77	-1.19	0.405	1	0.77	0.48	1	0.29	1.26	3.56
scaffold_3	24394516	24395716	0.21	0.36	0.03	0.34	0.956	1	0.38	0.48	3	0.87	1.68	0.51
scaffold_3	24398138	24399338	-0.1	0.47	-1.07	1.54	0.314	1	0.77	2.39	1	0.29	0.63	0.51
scaffold_3	25207319	25208519	-0.31	-0.42	-0.22	-0.2	0.871	1	0.77	0.48	1	1.44	0.63	0.51
scaffold_3	25506891	25508091	-0.58	-0.69	-0.49	-0.2	0.86	1	0.38	0.48	1	0.58	1.05	0.51
scaffold_3	33938628	33939828	0.63	0.18	0.97	-0.79	0.508	1	1.92	0.48	1	3.18	1.68	1.02
scaffold_3	34447692	34449583	1.25	1.24	1.26	-0.01	0.841	1	1.15	0.96	5	2.02	2.11	3.05
scaffold_3	35225308	35226508	0.14	0.33	-0.07	0.41	0.769	1	2.3	0.48	1	0.87	1.47	0.51
scaffold_3	36130301	36131501	-0.48	-0.69	-0.31	-0.38	0.772	1	0.38	0.48	1	0.87	1.05	0.51
scaffold_3	36263346	36264546	-0.03	-0.42	0.28	-0.7	0.601	1	0.77	0.48	1	1.15	1.47	1.02
scaffold_3	36267459	36268659	-0.21	-0.42	-0.02	-0.39	0.779	1	0.77	0.48	1	2.02	0.42	0.51
scaffold_3	42906020	42908070	-0.54	-0.69	-0.4	-0.29	0.819	1	0.38	0.48	1	0.29	1.47	0.51
scaffold_3	44788347	44789547	7.57	7.81	7.28	0.53	0.24	0.46	151.37	204.71	317	135.38	111.62	220.31
scaffold_3	44797326	44798526	4.15	4.11	4.2	-0.09	0.804	0.858	14.56	19.13	18	17.03	17.06	20.86
scaffold_3	46014181	46015381	-0.13	0.09	-0.4	0.49	0.775	1	0.77	1.43	1	0.29	1.47	0.51
scaffold_3	49456182	49457382	-0.61	-0.69	-0.54	-0.15	0.884	1	0.38	0.48	1	0.29	1.26	0.51
scaffold_3	50471122	50472322	-0.69	-0.69	-0.7	0.01	0.955	1	0.38	0.48	1	0.29	1.05	0.51
scaffold_3	54076164	54077364	-0.07	-0.69	0.36	-1.04	0.518	1	0.38	0.48	1	0.58	0.21	3.05
scaffold_3	59373313	59374513	-0.61	-0.69	-0.54	-0.15	0.884	1	0.38	0.48	1	0.29	1.26	0.51
scaffold_3	59377844	59379044	-0.69	-0.69	-0.7	0.01	0.955	1	0.38	0.48	1	0.29	1.05	0.51
scaffold_3	60377165	60378365	3.27	2.89	3.57	-0.69	0.2	0.411	6.13	10.04	6	11.26	7.16	17.3
scaffold_3	60399705	60400905	4.7	4.22	5.06	-0.85	0.0181	0.0954	17.63	19.13	19	28.29	24.64	47.32
scaffold_3	60403928	60405128	3.31	3.02	3.55	-0.52	0.249	0.462	9.58	4.78	10	11.84	9.48	13.74
scaffold_3	60406116	60408179	5.01	4.92	5.1	-0.18	0.518	0.679	28.74	28.22	34	38.97	30.75	33.07
scaffold_3	62181832	62184016	-0.28	-0.69	0.04	-0.73	0.605	1	0.38	0.48	1	1.73	0.84	0.51
scaffold_3	74548217	74549417	-0.32	-0.19	-0.47	0.28	0.87	1	1.15	0.48	1	1.44	0.21	0.51
scaffold_3	74864591	74865791	-0.35	-0.36	-0.34	-0.02	0.96	1	0.38	0.96	1	1.44	0.42	0.51
scaffold_3	74891315	74894805	-0.42	-0.69	-0.19	-0.5	0.711	1	0.38	0.48	1	0.87	1.26	0.51
scaffold_3	78342096	78344426	-0.41	-0.42	-0.4	-0.02	0.952	1	0.77	0.48	1	0.29	1.47	0.51
scaffold_3	80060999	80062199	-0.48	-0.69	-0.29	-0.4	0.786	1	0.38	0.48	1	1.73	0.21	0.51
scaffold_3	81268259	81269459	4.07	3.69	4.37	-0.67	0.0659	0.247	10.35	11.48	17	20.49	16.01	25.44
scaffold_3	81285693	81286893	8.24	8.52	7.88	0.64	0.203	0.412	252.54	294.14	557	196.58	142.58	367.86
scaffold_3	81462846	81464046	1.3	1.27	1.34	-0.07	0.959	1	3.83	2.39	1	2.02	2.53	3.05
scaffold_3	81627278	81629136	-0.19	-0.42	0	-0.42	0.75	1	0.77	0.48	1	1.44	1.05	0.51
scaffold_3	82019381	82020581	0.08	0.27	-0.14	0.42	0.835	1	1.15	0.48	2	1.15	1.05	0.51
scaffold_3	82421843	82423043	0.05	0.01	0.1	-0.09	0.935	1	1.53	0.48	1	1.44	1.26	0.51
scaffold_3	83523462	83524662	-0.61	-0.69	-0.54	-0.15	0.884	1	0.38	0.48	1	0.29	1.26	0.51
scaffold_3	84517296	84519571	-0.02	0.15	-0.22	0.37	0.88	1	0.38	0.96	2	1.44	0.63	0.51
scaffold_3	85749682	85751928	-0.27	-0.09	-0.47	0.38	0.829	1	0.38	1.43	1	1.44	0.21	0.51
scaffold_3	93969682	93970882	-0.42	-0.69	-0.19	-0.5	0.711	1	0.38	0.48	1	0.87	1.26	0.51
scaffold_3	95838667	95839867	-0.32	-0.36	-0.27	-0.09	0.911	1	0.38	0.96	1	0.29	1.68	0.51
scaffold_3	107116379	107117579	-0.58	-0.69	-0.47	-0.22	0.87	1	0.38	0.48	1	1.44	0.21	0.51
scaffold_3	108779512	108780712	-0.2	-0.69	0.17	-0.86	0.555	1	0.38	0.48	1	0.58	1.26	1.53
scaffold_3	110097306	110099615	-0.24	-0.19	-0.29	0.1	0.957	1	1.15	0.48	1	1.73	0.21	0.51
scaffold_4	32385562	32387249	-0.51	-0.69	-0.35	-0.34	0.794	1	0.38	0.48	1	0.58	1.26	0.51
scaffold_4	61166377	61167577	-0.45	0.18	-1.57	1.75	0.306	1	1.92	0.48	1	0.29	0.21	0.51
scaffold_4	121693970	121695170	-0.69	-0.69	-0.7	0.01	0.955	1	0.38	0.48	1	0.29	1.05	0.51
scaffold_5	1333358	1334558	0.37	0.09	0.6	-0.51	0.705	1	0.77	1.43	1	2.6	0.42	1.53
scaffold_5	1762673	1763873	-0.5	-0.69	-0.34	-0.35	0.8	1	0.38	0.48	1	1.44	0.42	0.51
scaffold_5	1774170	1775370	0.32	0.42	0.21	0.21	0.846	1	1.53	0.48	2	0.29	0.63	2.54
scaffold_5	1886454	1887654	0.46	0.74	0.11	0.63	0.667	1	1.53	0.48	3	2.02	0.21	1.02
scaffold_5	2003775	2004975	0.53	0.82	0.15	0.67	0.502	1	3.83	0.48	1	0.58	0.21	2.54
scaffold_5	2279014	2280214	3.3	3.27	3.33	-0.06	0.834	0.873	10.73	6.22	12	11.55	9.9	8.65
scaffold_5	2291603	2292803	2.39	2.08	2.64	-0.56	0.362	0.541	5.37	3.35	4	6.93	5.69	6.11
scaffold_5	2300866	2302879	3.92	3.85	3.98	-0.13	0.808	0.858	16.86	15.31	11	17.61	13.48	16.28
scaffold_5	2309810	2311010	4.87	4.92	4.82	0.1	0.762	0.836	33.34	21.52	36	24.25	24.01	36.63
scaffold_5	2325402	2327717	7.69	7.84	7.53	0.31	0.535	0.69	177.82	143.96	366	150.1	119.2	285.43
scaffold_5	2350445	2351645	4.5	4.5	4.5	0	0.961	0.961	25.29	17.7	25	17.03	19.8	31.04
scaffold_5	2360330	2361530	3.47	3.14	3.74	-0.6	0.246	0.462	10.35	9.09	7	11.84	8.85	19.33
scaffold_5	2361982	2363182	2.5	2.35	2.64	-0.28	0.665	0.78	6.51	3.83	5	5.77	5.27	7.63
scaffold_5	2379538	2380738	2.91	2.03	3.46	-1.43	0.0173	0.0951	6.9	3.35	2	8.95	10.74	13.23
scaffold_5	2385493	2386693	2.82	2.29	3.21	-0.92	0.0734	0.253	5.37	3.35	6	10.1	8	9.67
scaffold_5	2392919	2394119	1.14	0.44	1.62	-1.18	0.232	1	1.15	1.91	1	4.04	2.11	3.05
scaffold_5	2396516	2397716	2.97	2.17	3.48	-1.31	0.0103	0.0925	4.6	1.91	7	10.68	9.48	13.23
scaffold_5	2399036	2401372	2.89	1.77	3.52	-1.75	0.0029	0.0474	5.37	2.87	2	9.53	12.64	12.21
scaffold_5	2409136	2410336	2.46	1.7	2.96	-1.26	0.036	0.153	3.83	1.91	4	5.77	8.85	8.65
scaffold_5	2410635	2411835	3.28	1.62	4.03	-2.41	1.06e-05	0.00178	3.83	2.39	3	18.47	11.16	19.33
scaffold_5	2413118	2414318	1.96	1.93	2	-0.07	0.893	1	3.07	3.35	5	2.6	3.79	5.6
scaffold_5	2463702	2464902	1.68	1.18	2.05	-0.87	0.25	1	1.92	2.87	2	4.91	4.42	3.05
scaffold_5	2534753	2535953	0.79	0.01	1.3	-1.3	0.248	1	1.53	0.48	1	3.46	1.9	2.04
scaffold_5	2589107	2590307	0.5	0.26	0.7	-0.44	0.729	1	1.15	1.43	1	1.15	1.68	2.04
scaffold_5	2595736	2596936	0.12	-0.69	0.64	-1.33	0.321	1	0.38	0.48	1	1.15	1.47	2.04
scaffold_5	3808868	3810068	0.08	-0.36	0.42	-0.78	0.544	1	0.38	0.96	1	1.73	1.26	1.02
scaffold_5	5724857	5727145	0.46	1.12	-0.8	1.93	0.133	1	1.15	2.39	3	0.58	0.63	0.51
scaffold_5	5729610	5730810	0.72	-0.19	1.27	-1.46	0.205	1	1.15	0.48	1	1.44	2.74	3.05
scaffold_5	6293949	6296072	0.61	0.55	0.67	-0.12	0.876	1	1.92	0.48	2	1.15	2.11	1.53
scaffold_5	8203672	8204872	-0.06	-0.69	0.38	-1.07	0.488	1	0.38	0.48	1	1.15	0.21	2.54
scaffold_5	10236517	10237717	0.76	0.63	0.88	-0.26	0.71	1	1.15	0.48	3	2.02	1.47	2.04
scaffold_5	10497261	10498461	0.1	0.18	0.01	0.17	0.876	1	1.92	0.48	1	1.15	0.84	1.02
scaffold_5	10498963	10500163	1.46	1.29	1.61	-0.32	0.718	1	1.53	3.83	2	2.02	3.58	3.56
scaffold_5	10690036	10691236	5.94	5.82	6.05	-0.24	0.413	0.581	55.95	47.35	66	58.02	60.02	81.41
scaffold_5	10971782	10972982	0.52	0.05	0.88	-0.83	0.52	1	1.15	0.96	1	0.58	1.9	3.05
scaffold_5	11015802	11017002	0.94	0.47	1.29	-0.82	0.499	1	2.68	0.48	1	1.44	2.32	3.56
scaffold_5	11020719	11022584	1.75	1.92	1.56	0.36	0.547	1	4.98	3.35	3	2.02	2.74	4.07
scaffold_5	11023192	11024392	1.35	0.85	1.72	-0.87	0.317	1	1.92	0.48	3	1.73	2.53	5.6
scaffold_5	11026604	11027804	-0.13	0.05	-0.35	0.4	0.784	1	1.15	0.96	1	0.29	1.05	1.02
scaffold_5	11381725	11382925	-0.16	-0.69	0.22	-0.91	0.532	1	0.38	0.48	1	0.29	1.68	1.53
scaffold_5	11387969	11389169	0.2	-0.14	0.47	-0.61	0.635	1	0.77	0.96	1	1.15	1.47	1.53
scaffold_5	11537516	11538716	1.11	1.41	0.73	0.68	0.526	1	1.53	1.43	5	1.15	1.26	2.54
scaffold_5	11681849	11683049	0.58	-0.19	1.07	-1.26	0.3	1	1.15	0.48	1	1.15	2.11	3.05
scaffold_5	11998071	11999963	1.47	0.91	1.87	-0.96	0.228	1	1.15	0.48	4	2.02	2.32	6.61
scaffold_5	12192008	12193208	1.79	1.45	2.07	-0.63	0.559	1	3.83	3.35	1	2.89	2.11	7.63
scaffold_5	12204422	12205622	1.04	0.01	1.64	-1.63	0.122	1	1.53	0.48	1	3.46	2.32	3.56
scaffold_5	12208281	12209481	0.88	0.45	1.2	-0.75	0.441	1	1.15	0.96	2	2.6	1.26	3.05
scaffold_5	12220284	12221484	2.91	2.46	3.25	-0.79	0.145	0.345	4.22	4.3	8	6.64	6.11	15.77
scaffold_5	12345765	12346965	5.12	4.53	5.53	-1	0.0347	0.153	19.16	17.22	33	31.75	34.75	72.25
scaffold_5	12360661	12361861	6.47	6.27	6.65	-0.38	0.523	0.68	57.87	50.22	123	68.41	64.23	167.9
scaffold_5	12697669	12698869	0.19	-0.69	0.73	-1.41	0.291	1	0.38	0.48	1	1.15	1.26	2.54
scaffold_5	12942841	12944041	0.54	0.65	0.42	0.23	0.934	1	0.77	0.96	3	1.44	1.05	1.53
scaffold_5	13811476	13812676	0.44	-0.07	0.81	-0.88	0.44	1	0.38	0.48	2	0.87	0.84	3.56
scaffold_5	14868298	14869498	-0.22	-0.36	-0.1	-0.26	0.831	1	0.38	0.96	1	1.44	0.84	0.51
scaffold_5	14934811	14936011	-0.08	-0.09	-0.07	-0.02	0.952	1	0.38	1.43	1	0.87	1.47	0.51
scaffold_5	15989294	15990494	-0.14	-0.36	0.04	-0.4	0.768	1	0.38	0.96	1	1.44	0.63	1.02
scaffold_5	28005479	28007302	-0.11	-0.36	0.1	-0.46	0.716	1	0.38	0.96	1	1.44	1.26	0.51
scaffold_5	28107313	28110400	-0.07	-0.19	0.04	-0.23	0.889	1	1.15	0.48	1	0.29	1.26	1.53
scaffold_5	32177108	32178308	-0.25	0.09	-0.7	0.79	0.639	1	0.77	1.43	1	0.29	1.05	0.51
scaffold_5	32206363	32207563	-0.69	-0.69	-0.7	0.01	0.955	1	0.38	0.48	1	0.29	1.05	0.51
scaffold_5	32748426	32750679	0.27	-0.36	0.7	-1.06	0.416	1	0.38	0.96	1	0.87	1.47	2.54
scaffold_5	37271493	37272693	0.16	-0.14	0.41	-0.55	0.671	1	0.77	0.96	1	0.58	1.9	1.53
scaffold_5	41427328	41428528	-0.51	-0.69	-0.35	-0.34	0.812	1	0.38	0.48	1	0.29	1.05	1.02
scaffold_5	60290045	60291245	0.1	-0.42	0.48	-0.9	0.515	1	0.77	0.48	1	2.02	0.63	1.53
scaffold_5	68530376	68531576	0.68	0.44	0.89	-0.45	0.747	1	1.15	1.91	1	1.44	1.05	3.05
scaffold_5	69239570	69240770	0.06	-0.36	0.38	-0.74	0.631	1	0.38	0.96	1	1.15	0.21	2.54
scaffold_5	69567385	69568585	0.63	0.91	0.29	0.61	0.646	1	1.15	0.48	4	0.29	0.84	2.54
scaffold_5	71920938	71922138	3.06	2.66	3.38	-0.71	0.186	0.411	7.66	4.3	7	6.93	8.42	15.77
scaffold_5	71977707	71978907	2.53	2.23	2.78	-0.56	0.357	0.538	6.13	1.91	6	6.64	4.84	9.16
scaffold_5	72032477	72033677	4.37	4.27	4.47	-0.2	0.553	0.695	18.39	15.31	24	21.94	16.85	27.47
scaffold_5	72037514	72038714	5.07	4.9	5.23	-0.32	0.331	0.524	24.91	22.96	42	30.6	28.22	53.42
scaffold_5	72045671	72046871	4.94	4.67	5.16	-0.49	0.126	0.324	27.98	24.39	24	32.91	30.75	43.76
scaffold_5	72049602	72050802	6.08	6	6.16	-0.16	0.731	0.828	52.12	46.39	94	58.02	48.23	108.37
scaffold_5	72054166	72055366	7.77	7.93	7.58	0.35	0.452	0.615	170.92	216.18	344	174.35	128.47	272.71
scaffold_5	72067859	72069059	4.12	3.93	4.3	-0.37	0.332	0.524	13.8	14.83	17	16.45	16.01	26.46
scaffold_5	72087789	72089800	3.23	2.41	3.74	-1.33	0.0122	0.0925	4.22	5.74	6	10.1	8.21	21.88
scaffold_5	72099338	72100538	2.86	2.71	3	-0.28	0.636	0.774	8.43	6.22	5	7.79	8	8.14
scaffold_5	72307331	72308531	0.14	-0.09	0.34	-0.43	0.763	1	0.38	1.43	1	0.29	1.47	2.04
scaffold_5	74663485	74664685	-0.5	-0.69	-0.34	-0.35	0.8	1	0.38	0.48	1	1.44	0.42	0.51
scaffold_5	75268160	75269360	-0.25	-0.69	0.08	-0.77	0.62	1	0.38	0.48	1	1.44	0.21	1.53
scaffold_5	77833117	77835176	0.56	1.02	-0.1	1.12	0.318	1	2.68	2.39	1	1.44	0.84	0.51
scaffold_5	79659639	79660839	-0.58	-0.69	-0.49	-0.2	0.86	1	0.38	0.48	1	0.58	1.05	0.51
scaffold_5	93986574	93989636	-0.01	0.27	-0.35	0.63	0.733	1	1.15	0.48	2	0.58	1.26	0.51
scaffold_5	102766244	102767444	-0.26	-0.69	0.06	-0.75	0.585	1	0.38	0.48	1	1.15	1.47	0.51
scaffold_5	103103001	103104201	0.55	0.33	0.75	-0.41	0.777	1	2.3	0.48	1	1.73	1.26	2.04
scaffold_5	103493018	103494218	3.86	3.57	4.1	-0.53	0.27	0.481	13.41	17.22	5	18.47	16.64	16.28
scaffold_5	103496664	103497864	3.97	3.71	4.19	-0.48	0.197	0.411	9.96	14.35	15	14.43	18.11	22.39
scaffold_5	103704185	103705385	1.06	0.26	1.57	-1.32	0.219	1	1.15	1.43	1	1.73	2.11	5.09
scaffold_5	103709646	103710846	0.21	0.44	-0.06	0.5	0.666	1	1.15	1.91	1	0.29	1.05	1.53
scaffold_5	103721469	103722669	0.42	0.82	-0.14	0.97	0.419	1	1.92	2.39	1	1.15	1.05	0.51
scaffold_5	105901560	105902760	-0.41	-0.36	-0.47	0.11	0.971	1	0.38	0.96	1	1.44	0.21	0.51
scaffold_5	107239800	107241982	-0.13	-0.42	0.1	-0.52	0.705	1	0.77	0.48	1	1.15	1.05	1.02
scaffold_5	109856857	109859054	-0.5	-0.69	-0.34	-0.35	0.8	1	0.38	0.48	1	1.44	0.42	0.51
scaffold_5	110028378	110030596	-0.02	0.22	-0.31	0.52	0.721	1	1.53	0.96	1	0.87	1.05	0.51
scaffold_6	20249571	20250771	-0.69	-0.69	-0.7	0.01	0.955	1	0.38	0.48	1	0.29	1.05	0.51
scaffold_6	20486167	20487367	-0.24	-0.19	-0.29	0.1	0.957	1	1.15	0.48	1	1.73	0.21	0.51
scaffold_6	26034347	26036043	-0.69	-0.69	-0.7	0.01	0.955	1	0.38	0.48	1	0.29	1.05	0.51
scaffold_6	28617013	28618213	-0.58	-0.69	-0.49	-0.2	0.86	1	0.38	0.48	1	0.58	1.05	0.51
scaffold_6	29234450	29235650	-0.47	-0.69	-0.27	-0.42	0.758	1	0.38	0.48	1	0.29	1.68	0.51
scaffold_6	36225896	36227096	-0.45	-0.42	-0.47	0.05	0.994	1	0.77	0.48	1	1.44	0.21	0.51
scaffold_6	43047911	43049588	0.01	-0.69	0.47	-1.16	0.395	1	0.38	0.48	1	2.6	1.05	0.51
scaffold_6	44085857	44087057	-0.69	-0.69	-0.7	0.01	0.955	1	0.38	0.48	1	0.29	1.05	0.51
scaffold_6	49729390	49731261	0.57	0.93	0.08	0.86	0.473	1	2.3	1.43	2	2.02	0.63	0.51
scaffold_6	49942802	49944002	-0.1	-0.14	-0.06	-0.08	0.957	1	0.77	0.96	1	1.44	0.42	1.02
scaffold_6	50118262	50119462	-0.14	-0.69	0.26	-0.95	0.509	1	0.38	0.48	1	1.44	0.63	1.53
scaffold_6	50123496	50124696	-0.04	0.05	-0.14	0.19	0.909	1	1.15	0.96	1	1.15	1.05	0.51
scaffold_6	50127749	50128949	-0.19	-0.36	-0.04	-0.32	0.789	1	0.38	0.96	1	1.15	1.26	0.51
scaffold_6	50699619	50700819	2.66	2.54	2.77	-0.23	0.65	0.774	6.13	4.3	7	7.79	5.48	7.12
scaffold_6	50717449	50718649	0.36	0.6	0.07	0.52	0.629	1	1.15	2.39	1	0.58	1.05	1.53
scaffold_6	50922416	50923616	0.29	-0.42	0.77	-1.19	0.358	1	0.77	0.48	1	2.02	1.05	2.04
scaffold_6	52038953	52041088	-0.08	-0.42	0.2	-0.61	0.651	1	0.77	0.48	1	1.15	1.26	1.02
scaffold_6	52048032	52049232	0.61	0.22	0.91	-0.69	0.64	1	1.53	0.96	1	1.15	0.42	4.07
scaffold_6	52051984	52053893	0.63	-0.42	1.23	-1.65	0.17	1	0.77	0.48	1	1.15	2.32	3.56
scaffold_6	52819708	52820908	2.27	2.57	1.89	0.68	0.347	0.528	3.07	4.78	10	3.18	3.37	4.58
scaffold_6	52970151	52971351	4.82	4.77	4.87	-0.1	0.837	0.873	29.12	27.74	25	26.85	22.96	37.65
scaffold_6	52973737	52974937	7.86	8.2	7.43	0.77	0.12	0.318	201.58	220.49	460	145.48	106.35	264.06
scaffold_6	53034489	53035689	0.75	0.87	0.61	0.27	0.75	1	3.07	1.43	1	1.15	1.9	1.53
scaffold_6	53113761	53114961	2.11	1.34	2.61	-1.27	0.107	0.318	4.22	2.39	1	5.77	4.42	8.14
scaffold_6	53177334	53178534	1.6	0.54	2.2	-1.67	0.0603	1	1.92	1.43	1	4.33	3.37	6.11
scaffold_6	53178750	53179950	2.39	2.26	2.51	-0.26	0.647	0.774	3.07	5.26	6	5.48	4	7.63
scaffold_6	53183553	53184753	0.25	0.66	-0.31	0.96	0.486	1	0.38	3.35	1	0.87	1.05	0.51
scaffold_6	53488036	53489236	0.1	-0.36	0.44	-0.8	0.539	1	0.38	0.96	1	0.87	1.68	1.53
scaffold_6	53892458	53893658	0.83	0.65	0.98	-0.33	0.748	1	0.77	0.96	3	0.29	1.05	4.58
scaffold_6	54777754	54778954	0.41	0.5	0.32	0.18	0.938	1	0.77	0.48	3	0.58	0.63	2.54
scaffold_6	56023740	56024940	0.38	0.22	0.53	-0.31	0.884	1	1.53	0.96	1	0.87	0.42	3.05
scaffold_6	56119333	56120533	0.69	0.77	0.61	0.16	0.983	1	1.15	0.96	3	1.15	1.9	1.53
scaffold_6	56168748	56169948	0.45	0.69	0.17	0.52	0.613	1	1.92	1.91	1	0.58	1.26	1.53
scaffold_6	56371442	56372642	0.44	-0.36	0.95	-1.31	0.348	1	0.38	0.96	1	0.58	0.63	4.58
scaffold_6	57102267	57103467	-0.69	-0.69	-0.7	0.01	0.955	1	0.38	0.48	1	0.29	1.05	0.51
scaffold_6	57104904	57106667	0.11	-0.69	0.62	-1.31	0.336	1	0.38	0.48	1	1.73	0.84	2.04
scaffold_6	57256626	57257826	-0.35	-0.36	-0.34	-0.02	0.96	1	0.38	0.96	1	1.44	0.42	0.51
scaffold_6	58383731	58384931	0.94	0.11	1.47	-1.36	0.196	1	0.77	0.48	2	1.44	1.26	5.6
scaffold_6	58573959	58575159	-0.15	-0.07	-0.23	0.16	0.971	1	0.38	0.48	2	0.58	1.47	0.51
scaffold_6	59711925	59713125	2.52	2.58	2.46	0.11	0.762	0.836	7.66	6.22	4	7.22	4.21	5.09
scaffold_6	59766898	59769068	7.04	6.77	7.27	-0.51	0.226	0.449	105.77	89.92	131	113.44	106.35	244.73
scaffold_6	59773825	59775025	6.09	5.82	6.32	-0.5	0.108	0.318	56.33	51.65	61	72.16	62.13	104.81
scaffold_6	60178334	60180675	5.32	4.81	5.7	-0.89	0.00332	0.0474	29.51	28.7	26	49.94	42.12	64.11
scaffold_6	60180863	60182063	4.9	4.55	5.19	-0.64	0.0646	0.247	28.74	22.48	19	33.77	29.69	45.79
scaffold_6	60182550	60183750	5.25	4.82	5.58	-0.76	0.0142	0.0925	29.12	23.44	32	43.88	37.49	62.07
scaffold_6	60184136	60186067	5.28	4.83	5.63	-0.81	0.00489	0.0636	28.74	26.31	30	47.92	44.23	56.48
scaffold_6	60188440	60189640	8.76	8.93	8.58	0.34	0.491	0.648	344.9	417.54	697	311.75	237.56	599.87
scaffold_6	60190992	60192192	6.04	5.63	6.35	-0.72	0.0262	0.126	47.9	40.65	60	69.57	62.76	112.95
scaffold_6	60193190	60194390	5.48	5.22	5.7	-0.48	0.122	0.318	39.47	28.7	44	54.56	37.49	64.11
scaffold_6	60222262	60223462	3.38	3.22	3.53	-0.31	0.486	0.648	8.81	10.04	9	11.55	10.32	12.72
scaffold_6	60225002	60226202	3.25	2.39	3.79	-1.41	0.00809	0.0912	6.9	4.78	4	11.84	9.9	19.84
scaffold_6	60226265	60228256	3.94	3.66	4.17	-0.52	0.135	0.33	8.81	11	18	18.47	16.85	18.83
scaffold_6	61385772	61388057	0.57	0.26	0.83	-0.57	0.659	1	1.15	1.43	1	1.73	1.05	2.54
scaffold_6	62088047	62090279	0.53	0.61	0.45	0.17	0.897	1	1.15	1.43	2	0.58	1.47	2.04
scaffold_6	67451389	67452589	-0.54	-0.69	-0.4	-0.29	0.819	1	0.38	0.48	1	0.29	1.47	0.51
scaffold_6	74608869	74610069	-0.48	-0.69	-0.29	-0.4	0.786	1	0.38	0.48	1	1.73	0.21	0.51
scaffold_6	76424508	76425708	0.92	1.44	0.12	1.32	0.186	1	2.68	1.43	4	0.29	0.42	2.54
scaffold_6	91088719	91090779	0.24	-0.19	0.57	-0.76	0.563	1	1.15	0.48	1	2.6	0.84	1.02
scaffold_6	91409081	91410916	-0.16	0.47	-1.3	1.77	0.254	1	0.77	2.39	1	0.29	0.42	0.51
scaffold_6	92387271	92388471	-0.07	-0.36	0.17	-0.53	0.696	1	0.38	0.96	1	1.73	0.63	1.02
scaffold_6	92402937	92404137	-0.28	-0.69	0.04	-0.73	0.605	1	0.38	0.48	1	1.73	0.84	0.51
scaffold_6	92441836	92443036	-0.55	-0.42	-0.7	0.28	0.91	1	0.77	0.48	1	0.29	1.05	0.51
scaffold_6	92443433	92444633	-0.01	0.22	-0.27	0.49	0.756	1	1.53	0.96	1	0.29	1.68	0.51
scaffold_6	96850669	96851869	-0.58	-0.69	-0.49	-0.2	0.86	1	0.38	0.48	1	0.58	1.05	0.51
scaffold_6	97252306	97253506	1.59	1.51	1.66	-0.14	0.822	1	2.68	2.87	3	3.75	3.16	2.54
scaffold_6	97282999	97284199	2.31	1.69	2.75	-1.05	0.108	0.318	3.83	2.87	3	6.64	4.84	8.65
scaffold_6	97297892	97299092	2.79	2.49	3.03	-0.54	0.27	0.481	4.98	2.87	9	6.64	6.74	11.19
scaffold_6	97308631	97309831	1.88	1.23	2.32	-1.09	0.206	1	4.6	1.43	1	4.04	4.84	6.11
scaffold_6	97333696	97334896	1.09	0.85	1.3	-0.45	0.676	1	1.53	2.87	1	2.31	2.53	2.54
scaffold_6	97360353	97361553	0.88	0.54	1.16	-0.62	0.612	1	1.92	1.43	1	2.6	1.05	3.05
scaffold_6	97364053	97365253	1.61	1.58	1.65	-0.07	0.924	1	6.51	1.43	1	2.31	2.53	4.58
scaffold_6	97446959	97448159	6.7	6.4	6.94	-0.54	0.343	0.528	72.81	61.22	120	86.02	70.76	211.66
scaffold_6	97520140	97521340	0.73	0.77	0.7	0.07	0.896	1	2.68	1.43	1	1.44	1.9	1.53
scaffold_6	97860211	97861411	0.53	0.63	0.42	0.21	0.872	1	0.77	2.87	1	2.02	1.47	0.51
scaffold_6	106300334	106301534	-0.69	-0.69	-0.7	0.01	0.955	1	0.38	0.48	1	0.29	1.05	0.51
scaffold_6	106552168	106554021	-0.33	-0.69	-0.04	-0.65	0.636	1	0.38	0.48	1	1.15	1.26	0.51
scaffold_6	111171903	111173103	-0.51	-0.69	-0.35	-0.34	0.812	1	0.38	0.48	1	0.29	1.05	1.02
scaffold_6	112240929	112242129	-0.43	-0.69	-0.22	-0.47	0.735	1	0.38	0.48	1	1.44	0.63	0.51
scaffold_6	113789472	113790672	-0.45	-0.36	-0.54	0.18	0.958	1	0.38	0.96	1	0.29	1.26	0.51
scaffold_7	6213858	6215058	0.01	-0.69	0.48	-1.17	0.435	1	0.38	0.48	1	1.44	0.21	2.54
scaffold_7	6367722	6368922	0.69	0.01	1.15	-1.15	0.333	1	1.53	0.48	1	1.73	1.9	3.05
scaffold_7	20048389	20049589	-0.47	-0.69	-0.27	-0.42	0.758	1	0.38	0.48	1	0.29	1.68	0.51
scaffold_7	21422546	21423746	0.01	-0.69	0.48	-1.17	0.415	1	0.38	0.48	1	1.73	0.42	2.04
scaffold_7	21457733	21458933	2	1.74	2.21	-0.47	0.551	0.695	4.22	3.83	2	4.91	4.42	4.58
scaffold_7	21462164	21463364	0.57	1.11	-0.33	1.45	0.209	1	1.15	3.35	2	1.15	0.21	1.02
scaffold_7	21475423	21476623	2.08	1.74	2.36	-0.62	0.395	0.576	4.6	2.39	3	4.33	4.42	6.61
scaffold_7	21479569	21480769	3.67	3.48	3.85	-0.37	0.488	0.648	8.05	14.35	11	9.81	8.42	24.93
scaffold_7	21484112	21485312	0.44	0.09	0.72	-0.63	0.61	1	0.77	1.43	1	1.44	1.47	2.04
scaffold_7	21485432	21486632	2.17	2.23	2.1	0.13	0.837	0.873	3.83	6.22	4	3.75	5.05	4.07
scaffold_7	21488232	21489432	4.1	3.94	4.23	-0.29	0.542	0.694	14.18	22	10	18.19	15.37	22.9
scaffold_7	21490762	21491962	3.35	3.04	3.61	-0.57	0.311	0.523	9.2	11.48	4	12.99	8.42	15.26
scaffold_7	21500686	21501886	4.55	4.36	4.72	-0.35	0.326	0.524	21.84	13.87	26	21.65	20.64	36.63
scaffold_7	21502144	21503344	4.91	4.96	4.85	0.1	0.754	0.836	31.81	23.44	38	24.54	21.06	41.21
scaffold_7	21506266	21507466	4.44	4.41	4.48	-0.07	0.891	0.912	19.16	23.44	21	19.05	16.85	31.04
scaffold_7	21511530	21512730	2.45	2.24	2.63	-0.38	0.575	0.714	4.98	6.22	3	6.93	5.48	6.11
scaffold_7	21515478	21516678	2.4	2.28	2.51	-0.23	0.856	0.887	4.98	8.61	1	4.33	5.69	7.12
scaffold_7	21652214	21653414	0.21	0.67	-0.48	1.15	0.391	1	2.3	0.48	2	0.29	0.84	1.02
scaffold_7	40217647	40218847	-0.69	-0.69	-0.7	0.01	0.955	1	0.38	0.48	1	0.29	1.05	0.51
scaffold_7	50081552	50083931	-0.61	-0.69	-0.54	-0.15	0.884	1	0.38	0.48	1	0.29	1.26	0.51
scaffold_7	55019328	55020528	-0.26	-0.69	0.06	-0.75	0.585	1	0.38	0.48	1	1.15	1.47	0.51
scaffold_7	70208955	70210155	-0.45	0.18	-1.57	1.75	0.306	1	1.92	0.48	1	0.29	0.21	0.51
scaffold_7	70918836	70920036	0.06	0.6	-0.8	1.4	0.32	1	3.07	0.48	1	0.58	0.63	0.51
scaffold_7	72718750	72719950	-0.61	-0.69	-0.54	-0.15	0.884	1	0.38	0.48	1	0.29	1.26	0.51
scaffold_7	72766362	72767562	-0.48	-0.42	-0.54	0.12	0.981	1	0.77	0.48	1	0.29	1.26	0.51
scaffold_7	74078778	74080874	0.1	-0.69	0.6	-1.29	0.372	1	0.38	0.48	1	0.87	0.63	3.05
scaffold_7	77365234	77366434	0.97	0.18	1.48	-1.3	0.225	1	1.92	0.48	1	2.02	3.79	2.54
scaffold_7	77453647	77454847	0.02	-0.19	0.21	-0.4	0.805	1	1.15	0.48	1	1.73	0.21	1.53
scaffold_7	77567491	77569613	7.68	7.88	7.44	0.44	0.323	0.524	165.94	206.62	336	154.72	128.89	238.62
scaffold_7	77570923	77572123	5.37	5.06	5.62	-0.56	0.076	0.257	34.11	24.87	41	43.59	37.91	66.14
scaffold_7	77573349	77574549	3.3	3.07	3.5	-0.43	0.406	0.581	11.11	9.09	5	11.26	13.06	9.67
scaffold_7	77736180	77737380	0.68	1.14	0	1.14	0.428	1	1.15	0.48	5	1.44	1.05	0.51
scaffold_7	78147279	78149317	-0.12	-0.69	0.29	-0.98	0.527	1	0.38	0.48	1	0.29	0.84	2.54
scaffold_7	81885894	81887094	-0.2	0.33	-1.07	1.4	0.373	1	2.3	0.48	1	0.29	0.63	0.51
scaffold_7	82466419	82468684	-0.34	-0.69	-0.06	-0.63	0.66	1	0.38	0.48	1	1.73	0.63	0.51
scaffold_7	86465618	86467697	-0.43	-0.69	-0.22	-0.47	0.735	1	0.38	0.48	1	1.44	0.63	0.51
scaffold_7	100270882	100272082	-0.69	-0.69	-0.7	0.01	0.955	1	0.38	0.48	1	0.29	1.05	0.51
scaffold_7	103405950	103407150	-0.52	-0.36	-0.7	0.34	0.887	1	0.38	0.96	1	0.29	1.05	0.51
scaffold_7	109591629	109593607	-0.13	-0.19	-0.06	-0.13	0.918	1	1.15	0.48	1	1.73	0.63	0.51
scaffold_8	20886896	20888096	-0.69	-0.69	-0.7	0.01	0.955	1	0.38	0.48	1	0.29	1.05	0.51
scaffold_8	26300832	26302032	4.47	4.4	4.54	-0.14	0.714	0.821	20.31	22.96	20	24.25	19.38	25.95
scaffold_8	26302371	26303571	5.44	5.38	5.51	-0.13	0.713	0.821	45.22	34.44	45	38.97	33.7	63.6
scaffold_8	26356073	26357273	1.95	1.55	2.25	-0.7	0.327	1	3.83	0.96	4	4.33	3.37	6.61
scaffold_8	26400663	26401863	1.85	1.56	2.09	-0.53	0.588	1	4.98	2.87	1	3.46	4.21	5.09
scaffold_8	26441334	26442534	0.38	0.58	0.14	0.44	0.741	1	1.53	0.96	2	1.44	0.84	1.02
scaffold_8	47997978	48000713	-0.61	-0.69	-0.54	-0.15	0.884	1	0.38	0.48	1	0.29	1.26	0.51
scaffold_8	49522218	49524915	-0.42	-0.69	-0.19	-0.5	0.711	1	0.38	0.48	1	0.87	1.26	0.51
scaffold_8	63219792	63220992	-0.69	-0.69	-0.7	0.01	0.955	1	0.38	0.48	1	0.29	1.05	0.51
scaffold_8	65805026	65807920	-0.61	-0.69	-0.54	-0.15	0.884	1	0.38	0.48	1	0.29	1.26	0.51
scaffold_8	81963070	81964270	-0.09	0.11	-0.34	0.45	0.833	1	0.77	0.48	2	1.44	0.42	0.51
scaffold_8	81967374	81968574	-0.41	-0.69	-0.17	-0.52	0.721	1	0.38	0.48	1	1.73	0.42	0.51
scaffold_8	82125730	82126930	0.02	-0.14	0.16	-0.3	0.811	1	0.77	0.96	1	0.87	1.47	1.02
scaffold_8	82223175	82225314	-0.08	-0.14	-0.02	-0.12	0.94	1	0.77	0.96	1	1.73	0.21	1.02
scaffold_8	82226302	82227502	-0.55	-0.42	-0.7	0.28	0.91	1	0.77	0.48	1	0.29	1.05	0.51
scaffold_8	82264146	82265346	-0.09	-0.69	0.33	-1.02	0.531	1	0.38	0.48	1	0.29	0.42	3.05
scaffold_8	82281575	82282775	-0.28	-0.09	-0.49	0.4	0.835	1	0.38	1.43	1	0.58	1.05	0.51
scaffold_8	82298510	82300815	0.73	1.36	-0.43	1.79	0.159	1	0.77	0.96	6	0.58	0.63	1.02
scaffold_8	82362669	82363869	0.2	-0.19	0.5	-0.69	0.622	1	1.15	0.48	1	1.15	1.05	2.04
scaffold_8	82366952	82368152	0.2	-0.19	0.52	-0.71	0.592	1	1.15	0.48	1	0.87	1.9	1.53
scaffold_8	82375710	82376910	-0.42	-0.69	-0.19	-0.5	0.711	1	0.38	0.48	1	0.87	1.26	0.51
scaffold_8	82554278	82555478	-0.07	0.33	-0.63	0.96	0.486	1	2.3	0.48	1	0.29	0.63	1.02
scaffold_8	82672038	82673238	0.3	0.81	-0.49	1.3	0.333	1	2.3	0.96	2	0.58	1.05	0.51
scaffold_8	82820882	82822082	0.46	0.26	0.65	-0.39	0.805	1	1.15	1.43	1	1.73	0.42	2.54
scaffold_8	82823424	82824624	0.69	0.14	1.09	-0.96	0.396	1	0.38	1.91	1	2.89	1.47	2.04
scaffold_8	82863244	82864444	0.71	0.33	1	-0.67	0.57	1	2.3	0.48	1	2.89	2.11	1.02
scaffold_8	82872414	82873614	0.09	-0.07	0.23	-0.3	0.726	1	0.38	0.48	2	1.44	1.05	1.02
scaffold_8	82880504	82881704	0.85	0.87	0.83	0.04	0.988	1	1.53	0.96	3	1.44	0.84	3.05
scaffold_8	82987317	82988517	3.73	2.86	4.27	-1.41	0.00132	0.0373	3.07	5.74	13	19.34	14.53	23.91
scaffold_8	82989569	82990769	3.62	2.79	4.14	-1.36	0.00122	0.0373	6.9	4.78	9	17.9	15.8	19.33
scaffold_8	83041598	83042798	2.82	2.29	3.21	-0.92	0.0822	0.264	5.37	4.3	5	7.79	8.85	11.19
scaffold_8	83042952	83044152	3.44	3.1	3.72	-0.62	0.197	0.411	11.11	7.65	7	13.28	10.95	15.26
scaffold_8	83087677	83088877	7.74	7.95	7.48	0.47	0.312	0.523	178.2	216.66	349	154.14	115.62	267.12
scaffold_8	83384292	83385492	0.9	0.63	1.13	-0.5	0.554	1	1.15	0.48	3	3.18	0.84	2.54
scaffold_8	83586307	83588983	1.19	1.27	1.09	0.18	0.874	1	2.3	0.96	4	1.15	1.68	3.56
scaffold_8	83607911	83609111	0.41	0.55	0.26	0.29	0.86	1	1.92	0.48	2	2.02	1.05	0.51
scaffold_8	86918276	86920506	-0.32	-0.69	-0.03	-0.66	0.645	1	0.38	0.48	1	0.87	1.05	1.02
scaffold_8	96757570	96759882	-0.39	-0.69	-0.14	-0.55	0.692	1	0.38	0.48	1	1.15	1.05	0.51
scaffold_8	107712328	107713528	-0.58	-0.69	-0.47	-0.22	0.87	1	0.38	0.48	1	1.44	0.21	0.51
scaffold_9	7102586	7103786	0.43	0.18	0.64	-0.46	0.748	1	1.92	0.48	1	1.15	1.47	2.04
scaffold_9	7106149	7107349	0.87	1	0.73	0.28	0.789	1	1.15	2.87	2	2.6	0.84	1.53
scaffold_9	7123711	7124911	0.86	0.85	0.86	-0.01	0.956	1	1.53	2.87	1	1.73	1.68	2.04
scaffold_9	7138390	7139590	0	-0.19	0.17	-0.36	0.801	1	1.15	0.48	1	1.73	0.63	1.02
scaffold_9	7175301	7176501	0.25	0.54	-0.1	0.64	0.612	1	1.92	1.43	1	1.44	0.84	0.51
scaffold_9	7331598	7332798	3.09	2.59	3.46	-0.87	0.14	0.339	8.43	7.65	2	12.7	8.21	12.21
scaffold_9	7391795	7392995	5.47	5.3	5.61	-0.31	0.264	0.48	41.77	32.52	44	51.09	42.33	53.42
scaffold_9	7393248	7394448	3.62	3.32	3.87	-0.55	0.232	0.451	11.88	10.04	8	15.59	11.37	16.79
scaffold_9	7395077	7396277	8.26	8.6	7.81	0.79	0.121	0.318	262.89	290.8	611	191.67	139.42	343.44
scaffold_9	7397157	7398357	6.19	6.04	6.33	-0.29	0.335	0.524	58.25	62.18	77	80.54	64.65	96.16
scaffold_9	7403535	7404735	5.19	4.67	5.58	-0.91	0.00336	0.0474	23.38	24.87	28	50.23	34.96	58
scaffold_9	7405456	7406656	2.23	1.6	2.66	-1.06	0.114	0.318	2.3	4.78	2	6.06	6.32	6.61
scaffold_9	7432394	7433594	3.02	2.52	3.39	-0.87	0.115	0.318	8.43	4.78	4	11.84	8.42	11.19
scaffold_9	7474522	7475722	1.68	0.57	2.3	-1.73	0.0421	1	1.53	1.91	1	4.62	4	6.11
scaffold_9	7477030	7478230	1.43	1.23	1.61	-0.39	0.628	1	3.07	0.96	3	2.89	2.74	3.56
scaffold_9	7570322	7571522	1.68	0.91	2.19	-1.28	0.103	1	0.77	2.87	2	5.48	3.58	4.58
scaffold_9	8497544	8498744	0	0.05	-0.06	0.11	0.923	1	1.15	0.96	1	1.44	0.42	1.02
scaffold_9	12002929	12004901	0.11	-0.69	0.63	-1.32	0.316	1	0.38	0.48	1	2.02	2.11	0.51
scaffold_9	14635630	14636830	-0.3	-0.14	-0.47	0.33	0.848	1	0.77	0.96	1	1.44	0.21	0.51
scaffold_9	17158496	17159696	-0.61	-0.69	-0.54	-0.15	0.884	1	0.38	0.48	1	0.29	1.26	0.51
scaffold_9	17842599	17843799	0.31	-0.09	0.62	-0.71	0.599	1	0.38	1.43	1	0.58	1.47	2.54
scaffold_9	18064919	18066119	0.01	-0.42	0.35	-0.76	0.584	1	0.77	0.48	1	1.44	0.84	1.53
scaffold_9	18362291	18363491	-0.29	-0.69	0.02	-0.71	0.689	1	0.38	0.48	1	0.29	0.21	2.54
scaffold_9	18499546	18500746	-0.26	-0.69	0.08	-0.76	0.593	1	0.38	0.48	1	2.02	0.63	0.51
scaffold_9	18586971	18588171	-0.43	-0.69	-0.22	-0.47	0.735	1	0.38	0.48	1	1.44	0.63	0.51
scaffold_9	18607620	18608820	-0.12	-0.69	0.29	-0.98	0.505	1	0.38	0.48	1	0.58	1.05	2.04
scaffold_9	18664050	18666208	0.32	-0.19	0.69	-0.88	0.539	1	1.15	0.48	1	1.15	0.63	3.05
scaffold_9	19317902	19319102	0.64	0.78	0.48	0.3	0.797	1	0.77	2.39	2	2.02	0.63	1.53
scaffold_9	19319684	19322052	-0.24	-0.69	0.1	-0.79	0.574	1	0.38	0.48	1	1.15	1.05	1.02
scaffold_9	20556950	20558150	1.29	1.44	1.11	0.34	0.776	1	2.68	0.48	5	1.73	1.68	3.05
scaffold_9	20695669	20696869	1.74	1.03	2.21	-1.18	0.123	1	2.68	1.43	2	4.91	5.9	3.05
scaffold_9	20697720	20698920	2.63	1.82	3.15	-1.33	0.0145	0.0925	2.68	1.91	6	9.53	6.95	10.18
scaffold_9	20726993	20728678	4.69	4.17	5.07	-0.9	0.0158	0.0951	22.61	14.35	17	27.42	26.33	46.81
scaffold_9	21032407	21034804	1.46	0.97	1.82	-0.85	0.369	1	3.45	1.43	1	2.89	4.63	3.05
scaffold_9	22090698	22091898	0.32	-0.36	0.78	-1.14	0.355	1	0.38	0.96	1	2.89	1.26	1.02
scaffold_9	34129735	34130935	0.13	-0.69	0.64	-1.33	0.349	1	0.38	0.48	1	0.58	1.05	3.05
scaffold_9	44220461	44221661	-0.25	-0.19	-0.31	0.11	0.964	1	1.15	0.48	1	0.87	1.05	0.51
scaffold_9	46408546	46409746	-0.69	-0.69	-0.7	0.01	0.955	1	0.38	0.48	1	0.29	1.05	0.51
scaffold_9	47329282	47330482	-0.26	-0.07	-0.47	0.4	0.882	1	0.38	0.48	2	1.44	0.21	0.51
scaffold_9	47333647	47334847	-0.42	-0.69	-0.19	-0.5	0.711	1	0.38	0.48	1	0.87	1.26	0.51
scaffold_9	49114195	49115395	0.12	-0.19	0.37	-0.56	0.725	1	1.15	0.48	1	0.29	1.05	2.54
scaffold_9	49142161	49143361	0.03	0.29	-0.31	0.6	0.686	1	0.77	1.91	1	0.87	1.05	0.51
scaffold_9	49348561	49349761	0.15	-0.42	0.55	-0.97	0.484	1	0.77	0.48	1	1.73	0.63	2.04
scaffold_9	49357211	49358411	0.09	-0.69	0.6	-1.29	0.356	1	0.38	0.48	1	1.15	0.84	2.54
scaffold_9	49650315	49651515	-0.69	-0.69	-0.7	0.01	0.955	1	0.38	0.48	1	0.29	1.05	0.51
scaffold_9	51178190	51179924	-0.27	0.18	-0.92	1.1	0.486	1	1.92	0.48	1	0.87	0.21	0.51
scaffold_9	54039891	54041091	0.32	0.33	0.3	0.03	0.909	1	2.3	0.48	1	1.44	0.21	2.04
scaffold_9	54158293	54159493	0.89	0.9	0.88	0.02	0.91	1	2.68	1.91	1	2.02	1.47	2.04
scaffold_9	54806226	54807426	2.65	1.69	3.22	-1.53	0.0133	0.0925	3.83	2.87	3	8.66	6.11	13.23
scaffold_9	54808192	54809392	2.63	2.06	3.04	-0.98	0.112	0.318	5.75	4.78	2	8.08	9.48	7.12
scaffold_9	54811123	54812323	4.25	3.75	4.63	-0.88	0.11	0.318	10.35	12.91	17	16.74	14.74	42.74
scaffold_9	54814182	54815382	3.62	2.79	4.14	-1.36	0.00554	0.0669	8.05	7.65	5	13.28	13.27	26.46
scaffold_9	54864846	54866046	5.67	5.43	5.88	-0.45	0.151	0.345	45.6	39.7	44	51.96	44.23	80.9
scaffold_9	54870849	54872049	7.86	8.08	7.59	0.49	0.303	0.522	194.29	236.27	383	161.07	121.73	296.12
scaffold_9	54874699	54875899	5.17	4.83	5.45	-0.61	0.0735	0.253	27.21	24.39	34	33.77	32.01	65.13
scaffold_9	54916509	54917709	3.59	3.41	3.75	-0.34	0.435	0.603	10.35	10.52	11	13.28	10.32	16.79
scaffold_9	54930345	54931545	3.02	2.94	3.1	-0.16	0.66	0.78	5.75	5.26	12	8.66	6.32	10.68
scaffold_9	55159842	55161042	0.21	0.18	0.25	-0.07	0.95	1	1.92	0.48	1	1.15	1.9	0.51
scaffold_9	56188670	56189870	0.43	0.22	0.62	-0.4	0.783	1	1.53	0.96	1	1.73	0.84	2.04
scaffold_9	56416435	56417635	0.19	0.18	0.2	-0.02	0.994	1	1.92	0.48	1	2.31	0.63	0.51
scaffold_9	56526548	56527748	-0.25	-0.42	-0.1	-0.32	0.809	1	0.77	0.48	1	1.44	0.84	0.51
scaffold_9	56916695	56917895	-0.03	0.31	-0.49	0.8	0.645	1	0.77	0.96	2	0.58	1.05	0.51
scaffold_9	57218460	57219660	3.48	3.36	3.59	-0.24	0.584	0.72	8.81	11.96	10	12.99	10.53	12.72
scaffold_9	57238501	57239701	8.28	8.48	8.04	0.44	0.342	0.528	263.27	320.45	487	234.97	181.96	372.95
scaffold_9	58115240	58116440	1.12	1.16	1.08	0.08	0.867	1	2.3	2.39	2	0.87	1.9	3.56
scaffold_9	58121869	58123535	0.96	1.35	0.42	0.93	0.522	1	1.15	0.48	6	2.02	1.47	0.51
scaffold_9	74658461	74659661	-0.34	-0.69	-0.06	-0.63	0.672	1	0.38	0.48	1	1.44	0.42	1.02
